# Genomic diversity and biosynthetic capabilities of sponge-associated chlamydiae

**DOI:** 10.1101/2021.12.21.473556

**Authors:** Jennah E. Dharamshi, Natalia Gaarslev, Karin Steffen, Tom Martin, Detmer Sipkema, Thijs J. G. Ettema

## Abstract

Sponge microbiomes contribute to host health, nutrition, and defense through the production of secondary metabolites. Chlamydiae, a phylum of obligate intracellular bacteria ranging from animal pathogens to endosymbionts of microbial eukaryotes, are frequently found associated with sponges. However, sponge-associated chlamydial diversity has not yet been investigated at the genomic level and host-interactions remain thus far unexplored. Here, we sequenced the microbiomes of three sponge species and found high, though variable, Chlamydiae relative abundances of up to 21.2% of bacterial diversity. Using genome-resolved metagenomics 18 high-quality sponge-associated chlamydial genomes were reconstructed, covering four chlamydial families. Among these, Sorochlamydiaceae shares a common ancestor with Chlamydiaceae animal pathogens, suggesting long-term co-evolution with animals. Sponge-associated chlamydiae genomes mostly resembled environmental chlamydial endosymbionts, but not pathogens, and encoded genes for degrading diverse compounds associated with sponges, such as taurine. Unexpectedly, we identified widespread genetic potential for secondary metabolite biosynthesis across Chlamydiae, which may represent an explored reservoir of novel natural products. This finding suggests that chlamydiae may partake in defensive symbioses and that secondary metabolites play a wider role in mediating intracellular interactions. Furthermore, sponge-associated chlamydiae relatives were found in other marine invertebrates, pointing towards wider impacts of this phylum on marine ecosystems.
