## Supplementary material for "Genomic diversity and biosynthetic capabilities of sponge-associated chlamydiae": Data S1

### Sheet: Sponge_samples
	Sponge Species	Sample ID	Collection Date	Location	Amplicon ID	Amplicon SRA Accessions	Metagenome ID	Metagenomic SRA Accessions	Metagenome NCBI Accession
	Halichondria panicea	P_S1	2008-12-03	Oosterschelde/East	Sponge1B	SRR15146352	P_S1 (SP1)	SRR15145660	JAHZIM000000000
	Halichondria panicea	P_S2	2008-12-03	Oosterschelde/East	Sponge2B	SRR15146353	P_S2 (SP2)	SRR15145661	JAHZIN000000000
	Halichondria panicea	P_S3	2009-11-17	Oosterschelde	Sponge3B	SRR15146354	P_S3 (SP4)	SRR15145662	JAHZIO000000000
	Haliclona oculata	O_S4	2008-12-03	Oosterschelde/East	Sponge4B	SRR15146355	O_S4.1 and O_S4.2 (SP4 and Sponge4)	SRR15145663 and SRR15145664	JAHZIP000000000 and JAHZIS000000000
	Haliclona oculata	O_S5	2009-02-03	Lokkersnol	Sponge5B	SRR15146356	O_S5 (Sponge5)	SRR15145665	JAHZIQ000000000
	Haliclona xena	X_S6	2009-02-03	Lokkersnol	Sponge6B	SRR15146357	X_S6 (Sponge6)	SRR15145666	JAHZIR000000000

### Sheet: Assembly_statistics
		EDTA/Chloroform:Isoamyl Alcohol DNA extraction				Powersoil Powerlyser DNA extraction
	Sponge Metagenome Assembly	P_S1	P_S2	P_S3	O_S4.1	O_S4.2	O_S5	X_S6
	Species	H. panicea	H. panicea	H. panicea	H. oculata	H. oculata	H. oculata	H. xena
	# Contigs	196334	4274	25876	19771	218425	107275	109570
	# Contigs > 5 kb	14588	94	4196	1682	20178	8464	8565
	# Contigs > 50 kb	231	0	5	76	369	27	81
	Largest Contig (bp)	938154	42718	125015	388008	410457	164418	317720
	Total Length (Mbp)	488.9	7.7	82.1	58.9	598.3	256.4	272
	N50	2865	1780	4607	4230	3412	2746	2874
	# RP15 contigs	57	2	7	16	82	40	41
	# SSU rRNA genes	34	4	8	23	50	36	28

### Sheet: Sponge_18S_rRNA_gene_vs_NCBI_nt
	Sponge Assembly	18S rRNA gene	Top nt Blastn hits	% ID	% Coverage	NCBI Acession
	P_S1	Sample_RL-2036-SP1_k141_262716	Halichondria panicea	100	94	KC902238.1
	P_S2	Sample_RL-2036-SP2_k141_6478	Halichondria panicea	100	94	KC902238.1
	P_S3	Sample_RL-2036-SP3_k141_112033	Haplosclerida sp. A KZ-2019/Halichondria okadai	99.03/98.06	100/100	MN153804.1/AB511881.1
	O_S4.1	Sample_RL-2036-SP4_k141_18365	Haliclona oculata	99.80	98	AY734450.1
	O_S4.2	Sample_RJ-1982-Sponge4_k141_15285	Haliclona oculata	99.80	98	AY734450.1
	O_S5	Sample_RJ-1982-Sponge5_k141_490582	Haliclona oculata	99.80	98	AY734450.1
	X_S6	Sample_RJ-1982-Sponge6_k141_105044	Haliclona sp. OGL2003/Haliclona fascigera	100/97.49	100/99	AJ703889.1/KX894472.1
	*Accessed February 18th, 2021
