## Supplementary material for "Genomic diversity and biosynthetic capabilities of sponge-associated chlamydiae": Data S6

### Sheet: Chlamydiae_ingroup
	Phylum	Class/Group	Order	Family	MAG Database/Source	MAG Accession	Species Name ID	Species	Strain	Assembly type	Environment	Length	GC-content	Compl. - Chlam	Red. - Chlam	Compl. - Bact	Red. - Bact	Contigs	N50	L50	N90	L90	CDs
	Chlamydiae	unclassfied	unclassfied	Parilichlamydiaceae	DOI: 10.1093/gbe/evy195	PARI007YTK11	PARI007YTK11	Parilichlamydia carangidicola	007YTK11	MAG	fish gill	771491	38.83	0.9027	1.0000	0.8286	1.0000	1	771491	1	771491	1	687
	Chlamydiae	unclassfied	unclassfied	Parilichlamydiaceae	DOI: 10.1093/gbe/evy195	PARI76ST10	PARI76ST10	Candidatus Similichlamydia latridicola	76ST10	MAG	fish gill	881979	37.45	0.9204	1.0000	0.8286	1.0000	1	881979	1	881979	1	709
	Chlamydiae	unclassfied	unclassfied	Parilichlamydiaceae	NCBI genome assembly	GCA_003339615.1	PARIHat2	Candidatus Similichlamydia laticola	Hat2	Contig	fish gill	780468	43.72	0.9115	1.0097	0.8095	1.0118	28	37594	7	14034	19	720
	Chlamydiae	unclassfied	unclassfied	MCF_D	NCBI genome assembly	GCA_009937555.1	GCA_009937555.1_Chlamydiales_bacterium_bin.18	Chlamydiales bacterium bin.18	n/a	MAG	marine sediment	2050049	37.03	0.9469	1.0187	0.8952	1.0213	282	8807	74	3668	217	1845
	Chlamydiae	unclassfied	unclassfied	MCF_D	https://genome.jgi.doe.gov/GEMs	1070360-7	1070360-7	Chlamydiae bacterium 1070360-7	n/a	MAG	non-marine saline and alkaline	2309065	37.34	0.9912	1.0179	0.9429	1.0202	166	19724	34	6665	112	2435
	Chlamydiae	unclassfied	unclassfied	MCF_D	NCBI WGS accession	JAJACV000000000	S4CHLAM7	Chlamydiae bacterium O_S4.2_7	n/a	MAG	sponge	1679997	36.57	0.9912	1.0089	0.9429	1.0101	60	42185	14	14175	40	1590
	Chlamydiae	unclassfied	unclassfied	MCF_D	NCBI genome assembly	GCA_014239035.1	GCA_014239035.1_Chlamydiia_bacterium_bin105s	Chlamydiia bacterium bin105s	n/a	MAG	Vazella pourtalesii - pooled samples from sponge host and sea water	1539442	38.24	0.8407	1.0526	0.8190	1.0349	181	14917	36	5170	103	1556
	Chlamydiae	unclassfied	unclassfied	MCF_D	NCBI WGS accession	JAJACU000000000	S4CHLAM6	Chlamydiae bacterium O_S4.2_6	n/a	MAG	sponge	1743236	36.66	1.0000	1.0177	0.9429	1.0202	43	55422	10	22085	31	1631
	Chlamydiae	Group 2	Amoebachlamydiales	unclassfied	https://genome.jgi.doe.gov/GEMs	1039689-34	1039689-34	Chlamydiae bacterium 1039689-34	n/a	MAG	marine	1617102	44.44	0.9646	1.0092	0.9143	1.0208	54	55703	9	11048	33	1373
	Chlamydiae	Group 2	Amoebachlamydiales	unclassfied	NCBI genome assembly	GCA_002709385.1	TARWAD	Waddliaceae bacterium SP13	n/a	MAG	marine water	3152361	38.48	0.9823	1.0000	0.9524	1.0200	49	76739	12	30620	37	2503
	Chlamydiae	Group 2	Amoebachlamydiales	unclassfied	NCBI genome assembly	GCA_011065065.1	K940_chlam_3	Chlamydiae bacterium K940_chlam_3	n/a	MAG	marine sediment	1908994	41.68	0.9646	1.0000	0.9238	1.0000	221	10099	56	4565	170	1742
	Chlamydiae	Group 2	Amoebachlamydiales	unclassfied	https://genome.jgi.doe.gov/GEMs	3300011418-14	3300011418-14	Chlamydiae bacterium 3300011418-14	n/a	MAG	mycelium	1951211	41.17	0.9823	1.0000	0.9429	1.0101	28	130943	6	31520	17	1865
	Chlamydiae	Group 2	Amoebachlamydiales	Criblamydiaceae	NCBI genome assembly	GCA_000750955.1	Crib	Criblamydia sequanensis	CRIB-18	Contig	amoebal co-culture	2969604	38.24	0.9912	1.0000	0.9333	1.0102	23	290572	4	97316	10	2442
	Chlamydiae	Group 2	Amoebachlamydiales	Criblamydiaceae	NCBI genome assembly	GCA_900000175.1	Estrella	Estrella lausannensis	CRIB_30	Contig	amoebal co-culture	2829331	48.21	0.9912	1.0000	0.9619	1.0099	30	268999	4	65786	11	2260
	Chlamydiae	Group 2	Amoebachlamydiales	Waddliaceae	NCBI genome assembly	GCA_011065005.1	K940_chlam_7	Chlamydiae bacterium K940_chlam_7	n/a	MAG	marine sediment	2487075	43.34	0.9558	1.0000	0.9143	1.0000	408	7595	115	3168	311	2119
	Chlamydiae	Group 2	Amoebachlamydiales	Waddliaceae	NCBI genome assembly	GCA_001618265.1	WADCW	Waddlia chondrophila	WSU_86-1044	Contig	cattle	2111718	43.81	1.0000	1.0000	0.9714	1.0196	195	40087	16	14510	49	2014
	Chlamydiae	Group 2	Amoebachlamydiales	Parachlamydiaceae	https://genome.jgi.doe.gov/GEMs	3300009084-150	3300009084-150	Chlamydiae bacterium 3300009084-150	n/a	MAG	freshwater	1750468	45.7	0.9735	1.0000	0.9333	1.0102	159	15582	37	5247	115	1869
	Chlamydiae	Group 2	Amoebachlamydiales	Parachlamydiaceae	NCBI genome assembly	GCA_011125455.1	HSC3	Chlamydiales bacterium STE3	n/a	Contig	amoebal co-culture - biofilm lava tube sea cave	2223901	39.18	0.9912	1.0000	0.9333	1.0204	63	79518	9	18659	29	1994
	Chlamydiae	Group 2	Amoebachlamydiales	Parachlamydiaceae	NCBI genome assembly	GCA_000829755.1	HST3	Parachlamydiaceae bacterium HS-T3	n/a	Contig	amoebal co-culture - hot spring	2307885	38.71	0.9912	1.0000	0.9333	1.0204	34	264680	4	86529	10	2093
	Chlamydiae	Group 2	Amoebachlamydiales	Parachlamydiaceae	NCBI genome assembly	GCA_000253035.1	PARAV	Parachlamydia acanthamoebae	UV-7	Complete genome	amoebal co-culture	3072383	39.03	0.9912	1.0089	0.9429	1.0101	1	3072383	1	3072383	1	2582
	Chlamydiae	Group 2	Amoebachlamydiales	Parachlamydiaceae	NCBI genome assembly	GCA_002786175.1	PROPHO	Parachlamydia sp. BC.030	n/a	MAG	urban drinking water system	3042961	41.53	0.9912	1.0000	0.9429	1.0101	39	120090	8	41279	25	2591
	Chlamydiae	Group 2	Amoebachlamydiales	Parachlamydiaceae	NCBI genome assembly	GCA_013816265.1	GCA_013816265.1_Parachlamydiaceae_bacterium_MGR_bin366	Parachlamydiaceae bacterium MGR_bin366	n/a	MAG	polar desert mineral soil	3290551	35.62	1.0000	1.0000	0.9429	1.0101	192	24389	45	8135	130	2590
	Chlamydiae	Group 2	Amoebachlamydiales	Parachlamydiaceae	https://genome.jgi.doe.gov/GEMs	3300009787-37	3300009787-37	Chlamydiae bacterium 3300009787-37	n/a	MAG	peat moss	1921128	43.54	0.9558	1.0278	0.9048	1.0316	157	16765	37	5884	111	1755
	Chlamydiae	Group 2	Amoebachlamydiales	Parachlamydiaceae	NCBI genome assembly	GCA_001545115.1	PROGREC2	Parachlamydia sp. C2	n/a	Contig	amoebal co-culture - soil	3424182	42.04	1.0000	1.0088	0.9524	1.0200	32	316127	5	86427	13	2803
	Chlamydiae	Group 2	Amoebachlamydiales	Parachlamydiaceae	NCBI genome assembly	GCA_013695355.1	GCA_013695355.1_Candidatus_Protochlamydia_sp._MGR_bin260	Candidatus Protochlamydia sp. MGR_bin260	n/a	MAG	polar desert mineral soil	3141149	38.44	0.9912	1.0000	0.9429	1.0101	53	103528	10	31719	31	2672
	Chlamydiae	Group 2	Amoebachlamydiales	Parachlamydiaceae	NCBI genome assembly	GCA_001499655.1	ProNeg	Candidatus Protochlamydia naegleriophila	Knic	Complete genome	amoebal co-culture	3030375	42.44	1.0000	1.0088	0.9524	1.0200	2	2885090	1	2885090	1	2573
	Chlamydiae	Group 2	Amoebachlamydiales	Parachlamydiaceae	NCBI genome assembly	GCA_018342485.1	ACE82	Protochlamydia sp. ACF82	n/a	Contig	protist	2331284	34.48	1.0000	1.0000	0.9524	1.0100	45	180188	6	32791	16	1869
	Chlamydiae	Group 2	Amoebachlamydiales	Parachlamydiaceae	NCBI genome assembly	GCA_000011565.2	PARUW	Candidatus Protochlamydia amoebophila	UWE25	Complete genome	amoebal co-culture	2438912	34.76	1.0000	1.0000	0.9524	1.0100	1	2438912	1	2438912	1	1930
	Chlamydiae	Group 2	Amoebachlamydiales	Parachlamydiaceae	NCBI genome assembly	GCA_013813265.1	GCA_013813265.1_Parachlamydiaceae_bacterium_MGR_bin34	Parachlamydiaceae bacterium MGR_bin34	n/a	MAG	polar desert mineral soil	3624720	38.29	0.9823	1.0000	0.9429	1.0101	256	21553	51	6418	164	3072
	Chlamydiae	Group 2	Amoebachlamydiales	Parachlamydiaceae	NCBI genome assembly	GCA_013287465.1	GCA_013287465.1_Chlamydiae_bacterium_BWMinHeated_Nextera45_MAG1	Chlamydiae bacterium BWMinHeated_Nextera45_MAG1	n/a	MAG	soil	2128310	41.14	0.9204	1.0000	0.8571	1.0222	118	25150	26	7896	78	1918
	Chlamydiae	Group 2	Amoebachlamydiales	Parachlamydiaceae	NCBI genome assembly	GCA_013815395.1	GCA_013815395.1_Parachlamydiaceae_bacterium_MGR_bin407	Parachlamydiaceae bacterium MGR_bin407	n/a	MAG	polar desert mineral soil	2694446	38.33	0.9292	1.0095	0.9048	1.0316	366	9187	89	3554	270	2483
	Chlamydiae	Group 2	Amoebachlamydiales	Parachlamydiaceae	NCBI genome assembly	GCA_013288825.1	GCA_013288825.1_Chlamydiae_bacterium_BWMinControl_Nextera80_MAG2	Chlamydiae bacterium BWMinControl_Nextera80_MAG2	n/a	MAG	soil	2616670	41.79	0.9469	1.0000	0.8857	1.0000	141	27464	26	8379	90	2264
	Chlamydiae	Group 2	Amoebachlamydiales	Parachlamydiaceae	NCBI genome assembly	GCA_013821265.1	GCA_013821265.1_Parachlamydiaceae_bacterium_MGR_bin429	Parachlamydiaceae bacterium MGR_bin429	n/a	MAG	polar desert mineral soil	2509029	42.92	0.9823	1.0000	0.9429	1.0101	121	35329	24	10004	77	2080
	Chlamydiae	Group 2	Amoebachlamydiales	Parachlamydiaceae	NCBI genome assembly	GCA_000756735.1	Rubis	Candidatus Rubidus massiliensis	n/a	Contig	amoebal co-culture - hospital water	2821221	32.64	1.0000	1.0000	0.9524	1.0100	5	1968416	1	730749	2	2453
	Chlamydiae	Group 2	Amoebachlamydiales	Parachlamydiaceae	https://genome.jgi.doe.gov/GEMs	3300009083-135	3300009083-135	Chlamydiae bacterium 3300009083-135	n/a	MAG	freshwater	2309049	36.0	0.9469	1.0000	0.8857	1.0108	181	19867	38	5467	125	2168
	Chlamydiae	Group 2	Amoebachlamydiales	Parachlamydiaceae	https://genome.jgi.doe.gov/GEMs	3300009084-136	3300009084-136	Chlamydiae bacterium 3300009084-136	n/a	MAG	freshwater	2250271	34.85	0.9912	1.0000	0.9429	1.0202	135	23729	29	8136	93	2028
	Chlamydiae	Group 2	Amoebachlamydiales	Parachlamydiaceae	NCBI genome assembly	GCA_013414685.1	GCA_013414685.1_Parachlamydiaceae_bacterium_SSA5	Parachlamydiaceae bacterium SSA5	n/a	MAG	activated sludge - suspended biomass from continuous culture bioreactor	2850318	38.19	0.9469	1.0093	0.8762	1.0217	1	2850318	1	2850318	1	3320
	Chlamydiae	Group 2	Amoebachlamydiales	Parachlamydiaceae	NCBI genome assembly	GCA_001897225.1	1041544-29	Chlamydiales bacterium 38-26/Chlamydiae bacterium 1041544.29	n/a	MAG	thiocyanate bioreactor	2834110	38.12	0.9912	1.0000	0.9238	1.0103	8	380013	2	276958	5	2384
	Chlamydiae	Group 2	Amoebachlamydiales	Parachlamydiaceae	NCBI genome assembly	GCA_018342435.1	ACE65	Neochlamydia sp. ACF65	n/a	Contig	protist	2467520	37.99	0.9823	1.0000	0.9429	1.0101	79	64844	14	17476	41	1877
	Chlamydiae	Group 2	Amoebachlamydiales	Parachlamydiaceae	NCBI genome assembly	GCA_000813665.1	EPS4	Neochlamydia sp. EPS4	n/a	Contig	amoebal co-culture - lake sediment	2530677	38.08	0.9823	1.0000	0.9429	1.0101	112	55831	15	13590	48	1989
	Chlamydiae	Group 2	Amoebachlamydiales	Parachlamydiaceae	NCBI genome assembly	GCA_000813645.1	TUME1	Neochlamydia sp. TUME1	n/a	Contig	amoebal co-culture - sewage sludge	2546323	38.0	0.9823	1.0000	0.9429	1.0101	254	20223	39	4584	134	2106
	Chlamydiae	Group 2	Chlamydiales	unclassfied	NCBI genome assembly	GCA_009885615.1	GCA_009885615.1_Parachlamydiales_bacterium_Bin_61_76	Parachlamydiales bacterium Bin_61_76	n/a	MAG	Arctic freshwater lake sediment	1393350	39.83	0.9735	1.0000	0.9048	1.0105	63	33759	12	10553	40	1322
	Chlamydiae	Group 2	Chlamydiales	Sororchlamydiaceae	https://genome.jgi.doe.gov/GEMs	3300011418-10	3300011418-10	Chlamydiae bacterium 3300011418-10	n/a	MAG	mycelium	2527301	41.94	0.9912	1.0000	0.9333	1.0000	139	27796	29	8702	95	2422
	Chlamydiae	Group 2	Chlamydiales	Sororchlamydiaceae	NCBI WGS accession	JAJACO000000000	S4CHLAM123	Chlamydiae bacterium O_S4.2_123	n/a	MAG	sponge	1684176	41.93	0.8673	1.0102	0.8476	1.0112	197	10997	54	4276	148	1664
	Chlamydiae	Group 2	Chlamydiales	Sororchlamydiaceae	NCBI genome assembly	GCA_011064985.1	K940_chlam_9	Chlamydiae bacterium K940_chlam_9	n/a	MAG	marine sediment	2072634	47.19	0.9912	1.0268	0.9238	1.0309	240	16710	43	3872	129	2061
	Chlamydiae	Group 2	Chlamydiales	Sororchlamydiaceae	NCBI WGS accession	JAJACP000000000	S4CHLAM2	Chlamydiae bacterium O_S4.2_2	n/a	MAG	sponge	1926166	46.65	0.9912	1.0089	0.9143	1.0208	37	114068	6	17777	21	1892
	Chlamydiae	Group 2	Chlamydiales	Sororchlamydiaceae	NCBI WGS accession	JAJACW000000000	S4CHLAM81	Chlamydiae bacterium O_S4.2_81	n/a	MAG	sponge	1568073	47.1	0.9646	1.0000	0.8857	1.0000	31	73224	6	22767	22	1541
	Chlamydiae	Group 2	Chlamydiales	Sororchlamydiaceae	NCBI WGS accession	JAJACG000000000	SP1CHLAM42	Chlamydiae bacterium P_S1_42	n/a	MAG	sponge	1638235	47.04	0.9823	1.0000	0.9143	1.0104	33	66426	8	24053	24	1612
	Chlamydiae	Group 2	Chlamydiales	Sororchlamydiaceae	NCBI WGS accession	JAJACF000000000	SP1CHLAM14	Chlamydiae bacterium P_S1_14	n/a	MAG	sponge	1559217	42.84	1.0000	1.0088	0.9333	1.0204	18	102795	5	57392	12	1520
	Chlamydiae	Group 2	Chlamydiales	Sororchlamydiaceae	NCBI WGS accession	JAJACT000000000	S4CHLAM45	Chlamydiae bacterium O_S4.2_45	n/a	MAG	sponge	1563314	42.83	1.0000	1.0088	0.9333	1.0204	15	194884	3	57392	10	1528
	Chlamydiae	Group 2	Chlamydiales	Sororchlamydiaceae	NCBI WGS accession	JAJACK000000000	SP4CHLAM17	Chlamydiae bacterium O_S4.1_17	n/a	MAG	sponge	1568868	42.81	1.0000	1.0088	0.9333	1.0204	9	991604	1	80010	5	1524
	Chlamydiae	Group 2	Chlamydiales	unclassfied	NCBI genome assembly	GCA_015356765.1	CLASAL	Candidatus Clavichlamydia salmonicola	ET	Contig	fish gills	1392990	32.47	0.9823	1.0000	0.8952	1.0000	28	260418	2	14119	9	1092
	Chlamydiae	Group 2	Chlamydiales	Chlamydiaceae	NCBI genome assembly	GCA_900149595.1	CHL_GCF_900149595	Chlamydia suis	8-29b	Complete genome	mammal	1098010	42.21	1.0000	1.0088	0.9238	1.0103	1	1098010	1	1098010	1	922
	Chlamydiae	Group 2	Chlamydiales	Chlamydiaceae	NCBI genome assembly	GCA_000175535.1	CHL_GCF_000175535	Chlamydia muridarum	MopnTet14	Complete genome	mammal	1088736	40.62	1.0000	1.0088	0.9333	1.0102	1	1088736	1	1088736	1	911
	Chlamydiae	Group 2	Chlamydiales	Chlamydiaceae	NCBI genome assembly	GCA_000441735.1	CHL_GCF_000441735	Chlamydia trachomatis	RC-J(s)/122	Complete genome	mammal/bird	1061854	41.49	1.0000	1.0088	0.9143	1.0104	1	1061854	1	1061854	1	920
	Chlamydiae	Group 2	Chlamydiales	Chlamydiaceae	NCBI genome assembly	GCA_000470805.1	CHL_GCF_000470805	Chlamydophila pecorum	W73	Contig	bird	1106534	41.11	1.0000	1.0000	0.9143	1.0000	1	1106534	1	1106534	1	943
	Chlamydiae	Group 2	Chlamydiales	Chlamydiaceae	NCBI genome assembly	GCA_902705475.1	GCA_902705475.1_Chlamydia_sp._17-3921_L77	Chlamydia sp. 17-3921_L77	n/a	Contig	spur-thighed tortoise	929685	36.07	0.9469	1.0093	0.8571	1.0111	13	85800	3	29316	10	815
	Chlamydiae	Group 2	Chlamydiales	Chlamydiaceae	NCBI genome assembly	GCA_001653975.1	CHL_GCF_001653975	Chlamydia sp. 2742-308	n/a	Complete genome	snake	1120737	38.49	1.0000	1.0000	0.9333	1.0000	2	1113233	1	1113233	1	960
	Chlamydiae	Group 2	Chlamydiales	Chlamydiaceae	NCBI genome assembly	GCA_900239945.1	GCF_900239945.1_Chlamydia_sp._H15-1957-10C	Chlamydia sp. H15-1957-10C	n/a	Complete genome	snake	1206142	37.42	1.0000	1.0088	0.9429	1.0101	2	1198609	1	1198609	1	1013
	Chlamydiae	Group 2	Chlamydiales	Chlamydiaceae	NCBI genome assembly	GCA_000516655.1	CHL_GCA_000516655	Chlamydophila pneumoniae	B21 version 1	Complete genome	mammal	1231521	40.44	1.0000	1.0088	0.9333	1.0102	165	12354	34	4164	99	1171
	Chlamydiae	Group 2	Chlamydiales	Chlamydiaceae	NCBI genome assembly	GCA_002817655.1	CHL_GCF_002817655	Chlamydophila corallus	G3/2742-324	MAG	snake	1203974	39.28	1.0000	1.0088	0.9429	1.0101	7	392662	2	151194	3	1023
	Chlamydiae	Group 2	Chlamydiales	Chlamydiaceae	NCBI genome assembly	GCA_000417695.2	CHL_GCF_000417695	Chlamydophila ibidis	10_1398_11	Contig	mammal/reptile	1213046	38.58	1.0000	1.0088	0.9333	1.0102	153	810392	1	331572	2	1080
	Chlamydiae	Group 2	Chlamydiales	Chlamydiaceae	NCBI genome assembly	GCA_000471025.2	CHLGAL	Chlamydia gallinacea	08-1274/3	Complete genome	poultry	1067202	37.9	1.0000	1.0000	0.9333	1.0000	2	1059583	1	1059583	1	919
	Chlamydiae	Group 2	Chlamydiales	Chlamydiaceae	NCBI genome assembly	GCA_000417735.2	CHL_GCF_000417735	Chlamydophila avium	10_881_SC42	Complete genome	mammal	1051102	36.84	1.0000	1.0000	0.9143	1.0000	6	1041101	1	1041101	1	923
	Chlamydiae	Group 2	Chlamydiales	Chlamydiaceae	NCBI genome assembly	GCA_000009945.1	CHLFF	Chlamydia felis	Fe/C-56	Complete genome	cat	1173791	39.34	1.0000	1.0000	0.9429	1.0000	2	1166239	1	1166239	1	994
	Chlamydiae	Group 2	Chlamydiales	Chlamydiaceae	NCBI genome assembly	GCA_000007605.1	CHLCV	Chlamydophila caviae GPIC	GPIC	Complete genome	guinea pig	1181356	39.19	1.0000	1.0000	0.9333	1.0000	2	1173390	1	1173390	1	1003
	Chlamydiae	Group 2	Chlamydiales	Chlamydiaceae	NCBI genome assembly	GCA_900239975.1	GCF_900239975.1_Chlamydia_sp._S15-834C	Chlamydia sp. S15-834C	n/a	Complete genome	snake	1162663	37.47	1.0000	1.0000	0.9429	1.0000	2	1155104	1	1155104	1	1008
	Chlamydiae	Group 2	Chlamydiales	Chlamydiaceae	NCBI genome assembly	GCA_900634605.1	GCF_900634605.1_Chlamydia_buteonis_RSHA	Chlamydia buteonis	RSHA	Complete genome	bird	1146546	38.29	1.0000	1.0000	0.9238	1.0000	2	770995	1	375551	2	981
	Chlamydiae	Group 2	Chlamydiales	Chlamydiaceae	NCBI genome assembly	GCA_000298515.2	CHL_GCF_000298515	Chlamydophila psittaci	WC	Complete genome	bird	1179818	39.04	1.0000	1.0000	0.9429	1.0000	2	1172265	1	1172265	1	1023
	Chlamydiae	Group 2	Chlamydiales	Chlamydiaceae	NCBI genome assembly	GCA_000952935.1	CHL_GCF_000952935	Chlamydophila abortus	AB7	Contig	bird	1144467	39.86	1.0000	1.0088	0.9143	1.0104	1	1144467	1	1144467	1	1006
	Chlamydiae	Group 1	Anoxychlamydiales	Anoxychlamydiaceae	NCBI genome assembly	GCA_011064725.1	K940_chlam_8	Chlamydiae bacterium K940_chlam_8	n/a	MAG	marine sediment	1399766	37.47	0.9646	1.0092	0.9143	1.0000	89	26189	18	10652	53	1319
	Chlamydiae	Group 1	Anoxychlamydiales	Anoxychlamydiaceae	NCBI genome assembly	GCA_001303765.1	SM2339	Chlamydiae bacterium SM23_39	n/a	MAG	estuary sediment, SMTZ	1126604	26.22	0.9381	1.0094	0.8762	1.0109	67	20393	17	8179	51	1112
	Chlamydiae	Group 1	Anoxychlamydiales	Anoxychlamydiaceae	NCBI genome assembly	GCA_011065125.1	K1060_chlam_5	Candidatus Anoxychlamydiales bacterium K1060_chlam_5	n/a	MAG	marine sediment	1387185	26.36	0.9823	1.0090	0.9238	1.0103	57	39842	12	13178	38	1346
	Chlamydiae	Group 1	Anoxychlamydiales	Anoxychlamydiaceae	NCBI genome assembly	GCA_011065265.1	K1000_chlam_1	Candidatus Anoxychlamydiales bacterium K1000_chlam_1	n/a	MAG	marine sediment	1601670	30.83	0.9558	1.0093	0.8952	1.0000	252	9399	55	3092	169	1680
	Chlamydiae	Group 1	Anoxychlamydiales	Anoxychlamydiaceae	NCBI genome assembly	GCA_011064865.1	KR126_chlam_6	Candidatus Anoxychlamydiales bacterium KR126_chlam_6	n/a	MAG	marine sediment	1529380	29.64	0.9292	1.0190	0.9048	1.0211	162	12844	38	4943	111	1556
	Chlamydiae	Group 1	Anoxychlamydiales	Anoxychlamydiaceae	NCBI genome assembly	GCA_011065175.1	K1060_chlam_1	Candidatus Anoxychlamydiales bacterium K1060_chlam_1	n/a	MAG	marine sediment	1588324	29.31	0.9558	1.0185	0.9143	1.0208	120	18228	26	5997	82	1522
	Chlamydiae	Group 1	Anoxychlamydiales	Anoxychlamydiaceae	NCBI genome assembly	GCA_011064875.1	KR126_chlam_4	Candidatus Anoxychlamydiales bacterium KR126_chlam_4	n/a	MAG	marine sediment	1581124	29.42	1.0000	1.0177	0.9524	1.0200	107	21756	25	7366	76	1545
	Chlamydiae	Group 1	Anoxychlamydiales	Anoxychlamydiaceae	NCBI genome assembly	GCA_011065045.1	K940_chlam_5	Candidatus Anoxychlamydiales bacterium K940_chlam_5	n/a	MAG	marine sediment	1763790	30.14	0.9735	1.0364	0.9238	1.0412	191	12088	42	4224	138	1746
	Chlamydiae	Group 1	Anoxychlamydiales	Anoxychlamydiaceae	NCBI genome assembly	GCA_011064905.1	KR126_chlam_5	Candidatus Anoxychlamydiales bacterium KR126_chlam_5	n/a	MAG	marine sediment	1570308	30.23	0.9292	1.0190	0.8952	1.0213	264	7741	66	2929	194	1580
	Chlamydiae	Group 1	Anoxychlamydiales	unclassfied	https://genome.jgi.doe.gov/GEMs	3300009703-49	3300009703-49	Chlamydiae bacterium 3300009703-49	n/a	MAG	marine	1811397	40.72	0.9912	1.0000	0.9429	1.0101	46	52283	11	18037	32	1730
	Chlamydiae	Group 1	Anoxychlamydiales	CC-III	NCBI genome assembly	GCA_015661075.1	GCA_015661075.1_Parachlamydiales_bacterium_B4_bin.14	Parachlamydiales bacterium B4_bin.14	n/a	MAG	freshwater hyporheic zone	2010487	48.53	0.9823	1.0000	0.9333	1.0204	45	62336	10	21051	31	1825
	Chlamydiae	Group 1	Anoxychlamydiales	CC-III	https://genome.jgi.doe.gov/GEMs	3300012931-71	3300012931-71	Chlamydiae bacterium 3300012931-71	n/a	MAG	freshwater	1972677	44.79	0.9735	1.0364	0.9238	1.0515	127	23545	26	7395	88	1861
	Chlamydiae	Group 1	Anoxychlamydiales	CC-III	NCBI genome assembly	GCA_903848255.1	GCA_903848255.1_uncultured_Chlamydiae_bacterium_AlinenSedimentsD2_bin-1100	Chlamydiae bacterium AlinenSedimentsD2_bin-1100	n/a	MAG	stratified lentic freshwater lake	1877920	44.98	0.9469	1.0374	0.8952	1.0426	344	8402	66	2247	243	1917
	Chlamydiae	Group 1	Anoxychlamydiales	CC-III	NCBI genome assembly	GCA_003151315.1	GCA_003151315.1_Parachlamydiales_bacterium_palsa_1448	Parachlamydiales bacterium palsa_1448	n/a	Contig	Peat, Permafrost active layer soil	1854541	45.99	0.9204	1.0192	0.8857	1.0215	198	11695	49	4687	147	1859
	Chlamydiae	Group 1	Anoxychlamydiales	CC-III	https://genome.jgi.doe.gov/GEMs	1021942-14	1021942-14	Chlamydiae bacterium 1021942-14	n/a	MAG	deep subsurface	1418688	49.11	0.9646	1.0092	0.9048	1.0211	33	68887	8	21039	23	1374
	Chlamydiae	Group 1	Anoxychlamydiales	CC-III	NCBI genome assembly	GCA_903864395.1	GCA_903864395.1_uncultured_Chlamydiae_bacterium_Kiruna_bin-13304	Chlamydiae bacterium Kiruna_bin-13304	n/a	MAG	stratified lentic freshwater lake	1327230	45.37	0.9204	1.0288	0.8571	1.0444	256	6567	71	2678	191	1369
	Chlamydiae	Group 1	Anoxychlamydiales	CC-III	NCBI genome assembly	GCA_903909295.1	GCA_903909295.1_uncultured_Chlamydiae_bacterium_Umea1_bin-1462	Chlamydiae bacterium Umea1_bin-1462	n/a	MAG	stratified lentic freshwater lake	1476284	51.23	0.9558	1.0000	0.9048	1.0105	217	8407	56	3644	158	1574
	Chlamydiae	Group 1	Anoxychlamydiales	CC-III	https://genome.jgi.doe.gov/GEMs	3300006177-14	3300006177-14	Chlamydiae bacterium 3300006177-14	n/a	MAG	endosphere	1786084	47.08	0.9735	1.0091	0.9333	1.0204	52	55857	8	14789	32	1782
	Chlamydiae	Group 1	Anoxychlamydiales	CC-III	NCBI genome assembly	GCA_002773795.1	CG10BFR821140104234	Chlamydiae bacterium CG10_big_fil_rev_8_21_14_0_10_42_34	n/a	MAG	cold CO2 driven geyser	1683436	42.35	0.9823	1.0180	0.9333	1.0306	21	164582	3	40148	10	1618
	Chlamydiae	Group 1	Anoxychlamydiales	CC-III	NCBI genome assembly	GCA_001796255.1	L024522	Chlamydiae bacterium RIFCSPLOWO2_02_FULL_45_22	n/a	MAG	aquifer groundwater	1575869	44.7	0.9823	1.0090	0.9333	1.0204	30	85715	7	28154	20	1514
	Chlamydiae	Group 1	Simkaniales	Rhabdochlamydiaceae	NCBI genome assembly	GCA_011064965.1	KR126_chlam_1	Chlamydiae bacterium KR126_chlam_1	n/a	MAG	marine sediment	1614069	46.8	0.9912	1.0179	0.9429	1.0303	25	116054	6	40210	16	1496
	Chlamydiae	Group 1	Simkaniales	Rhabdochlamydiaceae	https://genome.jgi.doe.gov/GEMs	1096102-30	1096102-30	Chlamydiae bacterium 1096102-30	n/a	MAG	marine	1689107	44.65	0.9646	1.0092	0.9238	1.0206	50	59841	9	15586	31	1699
	Chlamydiae	Group 1	Simkaniales	Rhabdochlamydiaceae	NCBI genome assembly	GCA_011064755.1	K940_chlam_6	Chlamydiae bacterium K940_chlam_6	n/a	MAG	marine sediment	1505150	42.88	0.9115	1.0194	0.8857	1.0215	432	4668	98	1599	315	1749
	Chlamydiae	Group 1	Simkaniales	Rhabdochlamydiaceae	NCBI genome assembly	GCA_003228815.1	GCA_003228815.1_Chlamydiae_bacterium_SZUA-160	Chlamydiae bacterium SZUA-160	n/a	MAG	marine hydrothermal sulfide sediment	1710270	43.36	0.9912	1.0089	0.9429	1.0101	107	22639	27	8510	74	1644
	Chlamydiae	Group 1	Simkaniales	Rhabdochlamydiaceae	NCBI genome assembly	GCA_011064915.1	KR126_chlam_3	Chlamydiae bacterium KR126_chlam_3	n/a	MAG	marine sediment	1677468	42.96	0.9381	1.0094	0.8857	1.0108	185	11258	51	4723	141	1687
	Chlamydiae	Group 1	Simkaniales	Rhabdochlamydiaceae	NCBI genome assembly	GCA_003530315.1	GCA_003530315.1_Parachlamydiales_bacterium_UBA10024	Parachlamydiales bacterium UBA10024	n/a	MAG	groundwater	1214877	49.39	0.9115	1.0388	0.8286	1.0460	119	13433	26	4869	86	1221
	Chlamydiae	Group 1	Simkaniales	Rhabdochlamydiaceae	NCBI genome assembly	GCA_001796275.1	L024912	Chlamydiae bacterium RIFCSPLOWO2_02_FULL_49_12	n/a	MAG	aquifer groundwater	1413529	48.84	0.9912	1.0089	0.9143	1.0208	57	28825	13	12849	40	1306
	Chlamydiae	Group 1	Simkaniales	Rhabdochlamydiaceae	https://genome.jgi.doe.gov/GEMs	3300009709-46	3300009709-46	Chlamydiae bacterium 3300009709-46	n/a	MAG	peat moss	1620415	43.94	0.9823	1.0090	0.8952	1.0213	92	23750	22	7820	66	1580
	Chlamydiae	Group 1	Simkaniales	Rhabdochlamydiaceae	https://genome.jgi.doe.gov/GEMs	1064120-29	1064120-29	Chlamydiae bacterium 1064120-29	n/a	MAG	soil	2063421	43.67	0.9204	1.0096	0.8857	1.0323	220	11161	64	5090	170	2074
	Chlamydiae	Group 1	Simkaniales	Rhabdochlamydiaceae	NCBI genome assembly	GCA_013286595.1	GCA_013286595.1_Chlamydiae_bacterium_BWOrgHeat_Nextera88_MAG2	Chlamydiae bacterium BWOrgHeat_Nextera88_MAG2	n/a	MAG	soil	2135860	42.89	0.9027	1.0196	0.8286	1.0345	100	27714	22	10374	67	1924
	Chlamydiae	Group 1	Simkaniales	Rhabdochlamydiaceae	https://genome.jgi.doe.gov/GEMs	3300005529-103	3300005529-103	Chlamydiae bacterium 3300005529-103	n/a	MAG	soil	1937521	43.86	1.0000	1.0088	0.9238	1.0206	81	33337	19	12580	55	1735
	Chlamydiae	Group 1	Simkaniales	Rhabdochlamydiaceae	NCBI genome assembly	GCA_901000775.1	RhabHel	Candidatus Rhabdochlamydia helveticae	T3358	MAG	tick	1830543	36.16	0.9912	1.0268	0.9429	1.0404	38	80291	8	29888	22	1734
	Chlamydiae	Group 1	Simkaniales	Rhabdochlamydiaceae	NCBI genome assembly	GCA_018642185.1	RHABDOW815	Rhabdochlamydia oedothorax	W815	Contig	isopod	1576397	35.97	0.9912	1.0179	0.9429	1.0303	214	11740	40	3585	131	1582
	Chlamydiae	Group 1	Simkaniales	Rhabdochlamydiaceae	NCBI genome assembly	GCA_015356815.1	Rhab	Candidatus Rhabdochlamydia porcellionis	15C	Contig	arachnid	1495946	35.3	0.9912	1.0179	0.9429	1.0303	22	158144	4	35953	12	1380
	Chlamydiae	Group 1	Simkaniales	Rhabdochlamydiaceae	https://genome.jgi.doe.gov/GEMs	1021942-13	1021942-13	Chlamydiae bacterium 1021942-13	n/a	MAG	deep subsurface	2050771	42.3	0.9823	1.0360	0.9143	1.0417	89	32808	20	11800	58	1846
	Chlamydiae	Group 1	Simkaniales	Rhabdochlamydiaceae	NCBI genome assembly	GCA_009885755.1	GCA_009885755.1_Parachlamydiales_bacterium_Bin_65_10	Parachlamydiales bacterium Bin_65_10	n/a	MAG	Arctic freshwater lake sediment	1761617	49.25	0.9735	1.0000	0.9048	1.0105	51	51945	11	20324	31	1673
	Chlamydiae	Group 1	Simkaniales	Rhabdochlamydiaceae	NCBI genome assembly	GCA_001464115.1	Ga0074140	Chlamydiae bacterium Ga0074140/Chlamydiae sp. genome_bin_33	n/a	MAG	water treatment plant	1724203	47.81	0.9912	1.0089	0.9238	1.0206	6	864547	1	135974	3	1648
	Chlamydiae	Group 1	Simkaniales	Rhabdochlamydiaceae	https://genome.jgi.doe.gov/GEMs	1159587-4_forest	1159587-4_forest	Chlamydiae bacterium 1159587-4	n/a	MAG	soil	1098095	47.84	0.9027	1.0000	0.8286	1.0115	124	9985	36	4885	96	1170
	Chlamydiae	Group 1	Simkaniales	Rhabdochlamydiaceae	https://genome.jgi.doe.gov/GEMs	1095360-24	1095360-24	Chlamydiae bacterium 1095360-24	n/a	MAG	rhizosphere	1889532	45.11	1.0000	1.0088	0.9429	1.0202	48	90345	9	15199	28	1789
	Chlamydiae	Group 1	Simkaniales	Rhabdochlamydiaceae	NCBI genome assembly	GCA_003153295.1	GCA_003153295.1_Parachlamydiales_bacterium_palsa_1444	Parachlamydiales bacterium palsa_1444	n/a	MAG	Peat, Permafrost active layer soil	2257809	42.67	1.0000	1.0177	0.9429	1.0303	12	402062	3	88725	9	2103
	Chlamydiae	Group 1	Simkaniales	Parasimkaniaceae	https://genome.jgi.doe.gov/GEMs	3300006056-139	3300006056-139	Chlamydiae bacterium 3300006056-139	n/a	MAG	nutrient removal	1145111	43.56	0.9204	1.0192	0.8762	1.0217	126	10673	36	4895	97	1153
	Chlamydiae	Group 1	Simkaniales	Parasimkaniaceae	NCBI WGS accession	JAJACM000000000	S4CHLAM102	Chlamydiae bacterium O_S4.2_102	n/a	MAG	sponge	1795373	46.96	0.9735	1.0091	0.9333	1.0204	31	108477	6	22222	20	1612
	Chlamydiae	Group 1	Simkaniales	Parasimkaniaceae	NCBI genome assembly	GCA_001794905.1	H124911	Chlamydiae bacterium RIFCSPHIGHO2_12_FULL_49_11	n/a	MAG	aquifer groundwater	1258484	48.35	0.9469	1.0280	0.8571	1.0222	71	21854	17	10330	51	1221
	Chlamydiae	Group 1	Simkaniales	Parasimkaniaceae	https://genome.jgi.doe.gov/GEMs	3300013126-109	3300013126-109	Chlamydiae bacterium 3300013126-109	n/a	MAG	freshwater	1192712	36.81	0.9912	1.0089	0.9429	1.0101	35	94548	5	17775	20	1152
	Chlamydiae	Group 1	Simkaniales	Parasimkaniaceae	NCBI WGS accession	JAJACQ000000000	S4CHLAM20	Chlamydiae bacterium O_S4.2_20	n/a	MAG	sponge	1598339	34.93	0.9735	1.0182	0.9333	1.0204	41	55136	8	19270	26	1547
	Chlamydiae	Group 1	Simkaniales	Parasimkaniaceae	NCBI WGS accession	JAJACR000000000	S4CHLAM27	Chlamydiae bacterium O_S4.2_27	n/a	MAG	sponge	1284671	38.0	0.9204	1.0096	0.8667	1.0110	65	42986	10	11283	33	1252
	Chlamydiae	Group 1	Simkaniales	Parasimkaniaceae	NCBI WGS accession	JAJACI000000000	SP1CHLAM9	Chlamydiae bacterium P_S1_9	n/a	MAG	sponge	1277784	38.07	0.9027	1.0098	0.8571	1.0111	62	39121	9	7987	35	1229
	Chlamydiae	Group 1	Simkaniales	Parasimkaniaceae	NCBI WGS accession	JAJACL000000000	SP4CHLAM5	Chlamydiae bacterium O_S4.1_5	n/a	MAG	sponge	1307005	38.07	0.8761	1.0202	0.8190	1.0233	54	43802	9	11356	29	1252
	Chlamydiae	Group 1	Simkaniales	Parasimkaniaceae	NCBI WGS accession	JAJACS000000000	S4CHLAM37	Chlamydiae bacterium O_S4.2_37	n/a	MAG	sponge	1870253	38.98	0.9823	1.0180	0.9143	1.0312	48	63369	9	18473	28	1693
	Chlamydiae	Group 1	Simkaniales	Parasimkaniaceae	https://genome.jgi.doe.gov/GEMs	3300013132-109	3300013132-109	Chlamydiae bacterium 3300013132-109	n/a	MAG	freshwater	1618939	35.41	0.9735	1.0182	0.9143	1.0312	69	40115	13	10811	42	1529
	Chlamydiae	Group 1	Simkaniales	Parasimkaniaceae	https://genome.jgi.doe.gov/GEMs	3300013133-59	3300013133-59	Chlamydiae bacterium 3300013133-59	n/a	MAG	freshwater	1589580	40.93	1.0000	1.0088	0.9333	1.0204	86	25988	19	8228	60	1507
	Chlamydiae	Group 1	Simkaniales	Simkaniaceae	https://genome.jgi.doe.gov/GEMs	1063924-70	1063924-70	Chlamydiae bacterium 1063924-70	n/a	MAG	marine	1724569	42.78	0.9469	1.0187	0.9048	1.0211	119	20077	27	6463	84	1663
	Chlamydiae	Group 1	Simkaniales	Simkaniaceae	NCBI WGS accession	JAJACJ000000000	SP4CHLAM1	Chlamydiae bacterium O_S4.1_1	n/a	MAG	sponge	1780284	45.1	0.9912	1.0089	0.9429	1.0101	3	1077874	1	561994	2	1786
	Chlamydiae	Group 1	Simkaniales	Simkaniaceae	NCBI WGS accession	JAJACN000000000	S4CHLAM107	Chlamydiae bacterium O_S4.2_107	n/a	MAG	sponge	1776108	45.1	0.9912	1.0089	0.9429	1.0101	7	386224	3	117588	6	1786
	Chlamydiae	Group 1	Simkaniales	Simkaniaceae	NCBI WGS accession	JAJACH000000000	SP1CHLAM54	Chlamydiae bacterium P_S1_54	n/a	MAG	sponge	1781481	45.1	0.9912	1.0089	0.9429	1.0101	3	1217125	1	562971	2	1784
	Chlamydiae	Group 1	Simkaniales	Simkaniaceae	https://genome.jgi.doe.gov/GEMs	1045240-7	1045240-7	Chlamydiae bacterium 1045240-7	n/a	MAG	digestive system	1632623	43.94	0.9735	1.0000	0.9143	1.0104	95	24303	21	8739	65	1493
	Chlamydiae	Group 1	Simkaniales	Simkaniaceae	NCBI genome assembly	GCA_000237205.1	SIMNZ	Simkania negevensis	Z	Complete genome	co-culture contaminant	2628375	41.6	1.0000	1.0088	0.9429	1.0202	2	2496337	1	2496337	1	2356
	Chlamydiae	Group 1	Simkaniales	Simkaniaceae	NCBI genome assembly	GCA_011065165.1	K1060_chlam_2	Chlamydiae bacterium K1060_chlam_2	n/a	MAG	marine sediment	1625346	46.87	0.9912	1.0089	0.9429	1.0202	143	16440	30	5332	99	1561
	Chlamydiae	Group 1	Simkaniales	Simkaniaceae	https://genome.jgi.doe.gov/GEMs	1049244-12	1049244-12	Chlamydiae bacterium 1049244-12	n/a	MAG	digestive system	1164074	37.73	0.9912	1.0089	0.9143	1.0208	128	10637	35	4588	98	1058
	Chlamydiae	Group 1	Simkaniales	Simkaniaceae	https://genome.jgi.doe.gov/GEMs	1045192-5	1045192-5	Chlamydiae bacterium 1045192-5	n/a	MAG	digestive system	1546357	45.68	0.9912	1.0089	0.9238	1.0103	13	233278	3	67282	7	1392
	Chlamydiae	Group 1	Simkaniales	Simkaniaceae	https://genome.jgi.doe.gov/GEMs	3300004085-10	3300004085-10	Chlamydiae bacterium 3300004085-10	n/a	MAG	digestive system	1240598	44.2	0.9558	1.0093	0.8762	1.0109	110	15433	31	5454	81	1112
	Chlamydiae	Group 1	Simkaniales	Simkaniaceae	NCBI genome assembly	GCA_015356785.1	K9	Candidatus Neptunochlamydia vexilliferae	K9	Contig	protist	2240424	45.51	0.9912	1.0268	0.9238	1.0412	128	34803	19	8277	69	1952
	Chlamydiae	Group 1	Simkaniales	Simkaniaceae	DOI: 10.1038/s41467-021-24294-3	XENOCL	XENOCL	Sygnamydia xenoturbellae	n/a	MAG	Marine worm Xenoturbella	1836174	41.37	1.0000	1.0088	0.9333	1.0204	28	126585	4	40570	14	1670
	Chlamydiae	Group 1	Simkaniales	Simkaniaceae	https://genome.jgi.doe.gov/GEMs	3300006056-100	3300006056-100	Chlamydiae bacterium 3300006056-100	n/a	MAG	nutirent removal	1830613	41.75	1.0000	1.0088	0.9333	1.0102	154	16743	36	5962	112	1720
	Chlamydiae	Group 1	Simkaniales	Simkaniaceae	DOI: 10.1038/s41467-021-24294-3	SYNMED	SYNMED	Syngnamydia medusae	n/a	MAG	cnidarian	2144529	39.86	0.9912	1.0089	0.9238	1.0206	48	107968	7	21957	21	1987

### Sheet: PVC_outgroup
	Phylum	Class/Group	Order	NCBI Genbank Accession	Species Name ID	Species	Strain
	Lentisphaerae	Lentisphaeria	UBA1784	GCA_001803205	Out_GCA_001803205	Lentisphaerae bacterium GWF2_38_69	n/a
	Lentisphaerae	Lentisphaeria	UBA1784	GCA_002314455	Out_GCA_002314455	Lentisphaeria bacterium UBA1791	n/a
	Lentisphaerae	Lentisphaeria	UBA1784	GCA_002483765	Out_GCA_002483765	Lentisphaeria bacterium UBA7640	n/a
	Lentisphaerae	Lentisphaeria	UBA1784	GCA_002315855	Out_GCA_002315855	Lentisphaeria bacterium UBA1732	n/a
	Lentisphaerae	Lentisphaeria	UBA1784	GCA_002405835	Out_GCA_002405835	Lentisphaeria bacterium UBA4640	n/a
	Kiritimatiellaeota	Kiritimatiellae	RFP12	GCA_002309765	Out_GCA_002309765	Verrucomicrobia bacterium UBA1200	n/a
	Kiritimatiellaeota	Kiritimatiellae	SS1-B-03-39	GCA_002429005	Out_GCA_002429005	Verrucomicrobia bacterium UBA6056	n/a
	Kiritimatiellaeota	Kiritimatiellae	SS1-B-03-39	GCA_002429065	Out_GCA_002429065	Verrucomicrobia bacterium UBA6053	n/a
	Verrucomicrobia	Verrucomicrobiae	Chthoniobacterales	GCA_002298145	Out_GCA_002298145	Spartobacteria bacterium UBA695	n/a
	Verrucomicrobia	Verrucomicrobiae	Chthoniobacterales	GCA_002396485	Out_GCA_002396485	Spartobacteria bacterium UBA5019	n/a
	Verrucomicrobia	Verrucomicrobiae	Chthoniobacterales	GCA_002452515	Out_GCA_002452515	Spartobacteria bacterium UBA6821	n/a
	Verrucomicrobia	Verrucomicrobiae	Methylacidiphilales	GCF_000019665	Out_GCF_000019665	Methylacidiphilum infernorum	V4
	Verrucomicrobia	Verrucomicrobiae	Methylacidiphilales	GCF_000526255	Out_GCF_000526255	Verrucomicrobia bacterium LP2A	n/a
	Verrucomicrobia	Verrucomicrobiae	Opitutales	GCA_002404715	Out_GCA_002404715	Opitutae bacterium UBA6410	n/a
	Verrucomicrobia	Verrucomicrobiae	Opitutales	GCA_001872735	Out_GCA_001872735	Verrucomicrobia bacterium CG1_02_43_26	n/a
	Verrucomicrobia	Verrucomicrobiae	Opitutales	GCA_002341135	Out_GCA_002341135	Opitutae bacterium NP117	n/a
	Verrucomicrobia	Verrucomicrobiae	Opitutales	GCA_002364975	Out_GCA_002364975	Opitutae bacterium UBA3151	n/a
	Verrucomicrobia	Verrucomicrobiae	Opitutales	GCA_002304445	Out_GCA_002304445	Opitutae bacterium Tous-C4FEB	n/a
	Verrucomicrobia	Verrucomicrobiae	Opitutales	GCA_002344205	Out_GCA_002344205	Opitutaceae bacterium UBA2377	n/a
	Verrucomicrobia	Verrucomicrobiae	Opitutales	GCA_002694885	Out_GCA_002694885	Opitutaceae bacterium EAC85	n/a
	Verrucomicrobia	Verrucomicrobiae	Opitutales	GCA_000155695	Out_GCF_000155695	Verrucomicrobiae bacterium DG1235	n/a
	Verrucomicrobia	Verrucomicrobiae	Opitutales	GCA_000242935	Out_GCF_000242935	Opitutaceae bacterium TAV5	n/a
	Verrucomicrobia	Verrucomicrobiae	Opitutales	GCA_000972765	Out_GCF_000972765	Verrucomicrobia bacterium IMCC26134	n/a
	Verrucomicrobia	Verrucomicrobiae	Opitutales	GCA_001580045	Out_GCF_001580045	Cephaloticoccus capnophilus	CV41
	Verrucomicrobia	Verrucomicrobiae	Opitutales	GCA_002310495	Out_GCF_002310495	Nibricoccus aquaticus	HZ-65
	Verrucomicrobia	Verrucomicrobiae	Opitutales	GCA_002292345	Out_GCA_002292345	Opitutae bacterium UBA977	n/a
	Verrucomicrobia	Verrucomicrobiae	Opitutales	GCA_002323955	Out_GCA_002323955	Coraliomargarita sp. NAT145	n/a
	Verrucomicrobia	Verrucomicrobiae	Opitutales	GCA_002479935	Out_GCA_002479935	Opitutae bacterium UBA7445	n/a
	Verrucomicrobia	Verrucomicrobiae	Opitutales	GCA_000025905	Out_GCF_000025905	Coraliomargarita akajimensis	DSM 45221
	Verrucomicrobia	Verrucomicrobiae	Opitutales	GCA_002313355	Out_GCA_002313355	Opitutae bacterium UBA1977	n/a
	Verrucomicrobia	Verrucomicrobiae	Opitutales	GCA_002346535	Out_GCA_002346535	Opitutales bacterium UBA2995	n/a
	Verrucomicrobia	Verrucomicrobiae	Opitutales	GCA_002376875	Out_GCA_002376875	Opitutae bacterium UBA3534	n/a
	Verrucomicrobia	Verrucomicrobiae	Opitutales	GCA_002388665	Out_GCA_002388665	Opitutae bacterium UBA4506	n/a
	Verrucomicrobia	Verrucomicrobiae	Opitutales	GCA_002470605	Out_GCA_002470605	Opitutae bacterium UBA7397	n/a
	Verrucomicrobia	Verrucomicrobiae	Verrucomicrobiales	GCA_002290545	Out_GCA_002290545	Akkermansiaceae bacterium UBA956	n/a
	Verrucomicrobia	Verrucomicrobiae	Verrucomicrobiales	GCA_002323615	Out_GCA_002323615	Roseibacillus sp. ARS40	n/a
	Verrucomicrobia	Verrucomicrobiae	Verrucomicrobiales	GCA_002386905	Out_GCA_002386905	Akkermansiaceae bacterium UBA4581	n/a
	Verrucomicrobia	Verrucomicrobiae	Verrucomicrobiales	GCA_002420315	Out_GCA_002420315	Akkermansiaceae bacterium UBA5688	n/a
	Verrucomicrobia	Verrucomicrobiae	Verrucomicrobiales	GCA_000378105	Out_GCF_000378105	Rubritalea marina	DSM 17716
	Verrucomicrobia	Verrucomicrobiae	Verrucomicrobiales	GCA_001688765	Out_GCF_001688765	Akkermansia muciniphila	YL44
	Verrucomicrobia	Verrucomicrobiae	Verrucomicrobiales	GCA_002422425	Out_GCA_002422425	Akkermansiaceae bacterium UBA6138	n/a
	Verrucomicrobia	Verrucomicrobiae	Verrucomicrobiales	GCA_900167535	Out_GCF_900167535	Prosthecobacter debontii	ATCC 700200
	Planctomycetes	Brocadiae	Brocadiales	GCA_001828565	Out_GCA_001828565	Planctomycetes bacterium RIFCSPLOWO2_02_FULL_50_16	n/a
	Planctomycetes	Brocadiae	Brocadiales	GCA_002050325	Out_GCA_002050325	Candidatus Brocadia sp. UTAMX1	n/a
	Planctomycetes	Brocadiae	Brocadiales	GCA_900232105	Out_GCF_900232105	Kuenenia stuttgartiensis	MBR1
	Planctomycetes	GCA-002687715	GCA-002687715	GCA_002683135	Out_GCA_002683135	Planctomycetes bacterium CPC9	n/a
	Planctomycetes	Phycisphaerae	Phycisphaerales	GCA_002480565	Out_GCA_002480565	Phycisphaerales bacterium UBA7800	n/a
	Planctomycetes	Phycisphaerae	Phycisphaerales	GCA_000284115	Out_GCF_000284115	Phycisphaera mikurensis	NBRC 102666
	Planctomycetes	Phycisphaerae	Phycisphaerales	GCA_002364005	Out_GCA_002364005	Phycisphaerales bacterium UBA3190	n/a
	Planctomycetes	Phycisphaerae	Phycisphaerales	GCA_002364485	Out_GCA_002364485	Phycisphaerales bacterium UBA3160	n/a
	Planctomycetes	Phycisphaerae	Phycisphaerales	GCA_002364555	Out_GCA_002364555	Phycisphaerales bacterium UBA3158	n/a
	Planctomycetes	Phycisphaerae	Phycisphaerales	GCA_002418285	Out_GCA_002418285	Phycisphaerales bacterium UBA5793	n/a
	Planctomycetes	Phycisphaerae	Phycisphaerales	GCA_002429045	Out_GCA_002429045	Phycisphaerales bacterium UBA6054	n/a
	Planctomycetes	Phycisphaerae	Phycisphaerales	GCA_002480345	Out_GCA_002480345	Phycisphaerales bacterium UBA7812	n/a
	Planctomycetes	Phycisphaerae	Phycisphaerales	GCA_002705085	Out_GCA_002705085	Phycisphaerae bacterium NAT18	n/a
	Planctomycetes	Phycisphaerae	Phycisphaerales	GCA_002709755	Out_GCA_002709755	Phycisphaerae bacterium SP135	n/a
	Planctomycetes	Phycisphaerae	Phycisphaerales	GCA_002711415	Out_GCA_002711415	Phycisphaerae bacterium SP110	n/a
	Planctomycetes	Phycisphaerae	SG8-4	GCA_001603075	Out_GCA_001603075	Phycisphaerales bacterium Planc_01	n/a
	Planctomycetes	Phycisphaerae	SG8-4	GCA_001824555	Out_GCA_001824555	Planctomycetes bacterium GWC2_45_44	n/a
	Planctomycetes	Phycisphaerae	SG8-4	GCA_001825665	Out_GCA_001825665	Planctomycetes bacterium GWF2_41_51	n/a
	Planctomycetes	Phycisphaerae	SG8-4	GCA_001999965	Out_GCA_001999965	Limihaloglobus sulfuriphilus	SM-Chi-D1
	Planctomycetes	Phycisphaerae	SG8-4	GCA_002117005	Out_GCF_002117005	Sedimentisphaera salicampi	ST-PulAB-D4
	Planctomycetes	Planctomycetes	Isosphaerales	GCA_000186345	Out_GCF_000186345	Isosphaera pallida	ATCC 43644
	Planctomycetes	Planctomycetes	Pirellulales	GCA_002348315	Out_GCA_002348315	Planctomycetaceae bacterium UBA2972	n/a
	Planctomycetes	Planctomycetes	Pirellulales	GCA_002422955	Out_GCA_002422955	Planctomycetaceae bacterium UBA6172	n/a
	Planctomycetes	Planctomycetes	Pirellulales	GCA_002714565	Out_GCA_002714565	Rhodopirellula sp. SAT12	n/a
	Planctomycetes	Planctomycetes	Pirellulales	GCA_002726245	Out_GCA_002726245	Planctomycetaceae bacterium NP86	n/a
	Planctomycetes	Planctomycetes	Pirellulales	GCA_000025185	Out_GCF_000025185	Pirellula staleyi	DSM 6068
	Planctomycetes	Planctomycetes	Pirellulales	GCA_000153105	Out_GCF_000153105	Blastopirellula marina	DSM 3645
	Planctomycetes	Planctomycetes	Pirellulales	GCA_000330745	Out_GCF_000330745	Rhodopirellula baltica	SWK14
	Planctomycetes	Planctomycetes	Pirellulales	GCA_001642875	Out_GCF_001642875	Mariniblastus fucicola	FC18
	Planctomycetes	Planctomycetes	Pirellulales	GCA_001642915	Out_GCF_001642915	Roseimaritima ulvae	DSM 25454
	Planctomycetes	Planctomycetes	Pirellulales	GCA_001642955	Out_GCF_001642955	Rubripirellula obstinata	CECT 8602
	Planctomycetes	Planctomycetes	Pirellulales	GCA_002289565	Out_GCF_002289565	Rhodopirellula sp. SM50	n/a
	Planctomycetes	Planctomycetes	Pirellulales	GCA_003444075	Out_UBA9264	Planctomycetaceae bacterium UBA9264	n/a
	Planctomycetes	Planctomycetes	Pirellulales	GCA_002277955	Out_GCF_002277955	Thermogutta terrifontis	R1
	Planctomycetes	Planctomycetes	Pirellulales	GCA_002405515	Out_GCA_002405515	Planctomycetaceae bacterium UBA4655	n/a
	Planctomycetes	Planctomycetes	Pirellulales	GCA_002480485	Out_GCA_002480485	Planctomycetaceae bacterium UBA7805	n/a
	Planctomycetes	Planctomycetes	Planctomycetales	GCA_002359185	Out_GCA_002359185	Planctomycetaceae bacterium UBA2671	n/a
	Planctomycetes	Planctomycetes	Planctomycetales	GCA_002724985	Out_GCA_002724985	Gimesia sp. NP99	n/a
	Planctomycetes	Planctomycetes	Planctomycetales	GCA_002726205	Out_GCA_002726205	Planctomycetaceae bacterium NP87	n/a
	Planctomycetes	Planctomycetes	Planctomycetales	GCA_000092105	Out_GCF_000092105	Planctopirus limnophila	DSM 3776
	Planctomycetes	Planctomycetes	Planctomycetales	GCA_001983935	Out_GCF_001983935	Fuerstia marisgermanicae	NH11
	Planctomycetes	Planctomycetes	Planctomycetales	GCA_900113665	Out_GCF_900113665	Planctomicrobium piriforme	DSM 26348
	Planctomycetes	UBA1135	UBA1135	GCA_002500505	Out_GCA_002500505	Planctomycetes bacterium UBA7888	n/a
	Planctomycetes	UBA1135	UBA1135	GCA_002705055	Out_GCA_002705055	Planctomycetes bacterium NAT19	n/a
	Planctomycetes	UBA1135	UBA1135	GCA_002746235	Out_GCA_002746235	Planctomycetes bacterium NORP40	n/a
	Planctomycetes	UBA1135	UBA2386	GCA_002748355	Out_GCA_002748355	Planctomycetes bacterium DOLJORAL78_63_9	n/a
	Planctomycetes	UBA8108	UBA1146	GCA_002311345	Out_GCA_002311345	Planctomycetes bacterium UBA1146	n/a
