## Supplementary material for "Genomic diversity and biosynthetic capabilities of sponge-associated chlamydiae": Data S7

### Sheet: Marker_gene_tree_refinement
					Monophyly of Phyla						Tree refinement (seqs removed)
	Marker gene NOG	NOG Category	NOG Description	# mono phyla	Chlamydiae	Verrucomicrobia	Lentisphaerae	Kiritimatiellaeota	Planctomycetes	Re-run tree?	Overlapping duplicates	Partial non-overlapping duplicates or identical overlap at aa-level (smaller removed)	HGT/contamination/paralog
	COG0064	J	Asp-tRNAAsn/Glu-tRNAGln amidotransferase B subunit	5	yes	yes	yes	yes	yes	yes		Out_GCA_002480485_DLCF01000068.1_1, GCA_009937555.1_Chlamydiales_bacterium_bin.18_NCF70063.1
	COG0092	J	Ribosomal protein S3	5	yes	yes	yes	yes	yes	no
	COG0233	J	Ribosome recycling factor	5	yes	yes	yes	yes	yes	no
	COG0290	J	Translation initiation factor IF-3	5	yes	yes	yes	yes	yes	no
	COG0292	J	Ribosomal protein L20	5	yes	yes	yes	yes	yes	no
	COG0323	L	DNA mismatch repair ATPase MutL	5	yes	yes	yes	yes	yes	no
	COG0335	J	Ribosomal protein L19	5	yes	yes	yes	yes	yes	no
	COG0342	U	Preprotein translocase subunit SecD	5	yes	yes	yes	yes	yes	no
	COG0468	L	RecA/RadA recombinase	5	yes	yes	yes	yes	yes	no
	COG0532	J	Translation initiation factor IF-2, a GTPase	5	yes	yes	yes	yes	yes	yes	GCA_903848255.1_uncultured_Chlamydiae_bacterium_AlinenSedimentsD2_bin-1100_CAINFW010000007.1_1, GCA_903848255.1_uncultured_Chlamydiae_bacterium_AlinenSedimentsD2_bin-1100_CAINFW010000262.1_1
	COG0536	DL	GTPase involved in cell partioning and DNA repair	5	yes	yes	yes	yes	yes	no
	COG0706	M	Membrane protein insertase Oxa1/YidC/SpoIIIJ, required for the localization of integral membrane proteins	5	yes	yes	yes	yes	yes	yes	CHL_GCA_000516655_ETR80190.1, CHL_GCA_000516655_ETR80191.1
	COG1185	J	Polyribonucleotide nucleotidyltransferase (polynucleotide phosphorylase)	5	yes	yes	yes	yes	yes	no
	COG1530	J	Ribonuclease G or E	5	yes	yes	yes	yes	yes	yes		GCA_009937555.1_Chlamydiales_bacterium_bin.18|NCF71516.1
	COG1663	M	Tetraacyldisaccharide-1-P 4'-kinase	5	yes	yes	yes	yes	yes	yes		GCA_903848255.1_uncultured_Chlamydiae_bacterium_AlinenSedimentsD2_bin-1100|CAINFW010000116.1_1
	COG0016	J	Phenylalanyl-tRNA synthetase alpha subunit	4	yes	yes	yes	yes	no	no
	COG0048	J	Ribosomal protein S12	4	yes	no	yes	yes	yes	no
	COG0049	J	Ribosomal protein S7	4	yes	yes	yes	no	yes	no
	COG0080	J	Ribosomal protein L11	4	yes	no	yes	yes	yes	yes	GCA_013414685.1_Parachlamydiaceae_bacterium_SSA5_CP058704.1_3101, GCA_013414685.1_Parachlamydiaceae_bacterium_SSA5_CP058704.1_3100
	COG0081	J	Ribosomal protein L1	4	yes	no	yes	yes	yes	no
	COG0087	J	Ribosomal protein L3	4	yes	no	yes	yes	yes	no
	COG0094	J	Ribosomal protein L5	4	yes	yes	yes	yes	no	no
	COG0097	J	Ribosomal protein L6P/L9E	4	yes	yes	yes	yes	no	no
	COG0102	J	Ribosomal protein L13	4	yes	yes	yes	no	yes	no
	COG0103	J	Ribosomal protein S9	4	yes	no	yes	yes	yes	no
	COG0200	J	Ribosomal protein L15	4	yes	yes	yes	yes	no	no
	COG0201	U	Preprotein translocase subunit SecY	4	yes	yes	yes	no	yes	no
	COG0216	J	Protein chain release factor A	4	yes	yes	yes	no	yes	yes	GCA_014239035.1_Chlamydiia_bacterium_bin105s_JAAZZY010000053.1_14, GCA_014239035.1_Chlamydiia_bacterium_bin105s_JAAZZY010000148.1_2
	COG0264	J	Translation elongation factor EF-Ts	4	yes	no	yes	yes	yes	no
	COG0336	J	tRNA G37 N-methylase TrmD	4	yes	no	yes	yes	yes	yes		GCA_903848255.1_uncultured_Chlamydiae_bacterium_AlinenSedimentsD2_bin-1100|CAINFW010000195.1_1
	COG0353	L	Recombinational DNA repair protein RecR	4	yes	no	yes	yes	yes	no
	COG0445	J	tRNA U34 5-carboxymethylaminomethyl modifying enzyme MnmG/GidA	4	yes	no	yes	yes	yes	no
	COG0525	J	Valyl-tRNA synthetase	4	yes	yes	yes	yes	no	yes	GCA_003151315.1_Parachlamydiales_bacterium_palsa_1448_PLXF01000140.1_4, GCA_003151315.1_Parachlamydiales_bacterium_palsa_1448_PLXF01000119.1_1	GCA_903864395.1_uncultured_Chlamydiae_bacterium_Kiruna_bin-13304|CAIPFQ010000151.1_2
	COG0541	U	Signal recognition particle GTPase	4	yes	no	yes	yes	yes	yes		GCA_013815395.1_Parachlamydiaceae_bacterium_MGR_bin407|JACDGH010000262.1_1
	COG0552	U	Signal recognition particle GTPase	4	yes	no	yes	yes	yes	no
	COG0777	I	Acetyl-CoA carboxylase beta subunit	4	yes	no	yes	yes	yes	no
	COG1160	R	Predicted GTPases	4	yes	no	yes	yes	yes	yes	GCA_903864395.1_uncultured_Chlamydiae_bacterium_Kiruna_bin-13304_CAIPFQ010000010.1_1, GCA_903864395.1_uncultured_Chlamydiae_bacterium_Kiruna_bin-13304_CAIPFQ010000067.1_2, GCA_903864395.1_uncultured_Chlamydiae_bacterium_Kiruna_bin-13304_CAIPFQ010000067.1_1
	COG1198	L	Primosomal protein N' (replication factor Y) - superfamily II helicase	4	yes	yes	yes	no	yes	no
	COG1825	J	Ribosomal protein L25 (general stress protein Ctc)	4	yes	no	yes	yes	yes	no
	COG2262	J	50S ribosomal subunit-associated GTPase HflX	4	yes	no	yes	yes	yes	no
	COG0088	J	Ribosomal protein L4	3	yes	no	yes	no	yes	no
	COG0090	J	Ribosomal protein L2	3	yes	no	yes	no	yes	no
	COG0091	J	Ribosomal protein L22	3	yes	no	yes	no	yes	no
	COG0098	J	Ribosomal protein S5	3	yes	no	yes	no	yes	no
	COG0195	K	Transcription antitermination factor NusA, contains S1 and KH domains	3	yes	no	yes	no	yes	yes		GCA_013414685.1_Parachlamydiaceae_bacterium_SSA5|CP058704.1_747
	COG0197	J	Ribosomal protein L16/L10AE	3	yes	no	yes	no	yes	no
	COG0228	J	Ribosomal protein S16	3	yes	no	yes	no	yes	no
	COG0237	H	Dephospho-CoA kinase	3	yes	no	yes	no	yes	no
	COG0244	J	Ribosomal protein L10	3	yes	no	yes	no	yes	no
	COG0522	J	Ribosomal protein S4 or related protein	3	yes	no	yes	no	yes	no
	COG0556	L	Excinuclease UvrABC helicase subunit UvrB	3	yes	no	yes	yes	no	yes	GCA_903848255.1_uncultured_Chlamydiae_bacterium_AlinenSedimentsD2_bin-1100_CAINFW010000120.1_2, GCA_903848255.1_uncultured_Chlamydiae_bacterium_AlinenSedimentsD2_bin-1100_CAINFW010000287.1_1
	COG0571	K	dsRNA-specific ribonuclease	3	yes	no	yes	no	yes	yes	S4CHLAM7_13200, S4CHLAM7_12290
	COG0575	I	CDP-diglyceride synthetase	3	yes	no	yes	no	yes	no
	COG0592	L	DNA polymerase III sliding clamp (beta) subunit, PCNA homolog	3	yes	no	yes	no	yes	yes	GCA_903848255.1_uncultured_Chlamydiae_bacterium_AlinenSedimentsD2_bin-1100_CAINFW010000327.1_3, GCA_903848255.1_uncultured_Chlamydiae_bacterium_AlinenSedimentsD2_bin-1100_CAINFW010000252.1_1
	COG0825	I	Acetyl-CoA carboxylase alpha subunit	3	yes	no	yes	no	yes	yes	GCA_014239035.1_Chlamydiia_bacterium_bin105s_JAAZZY010000175.1_1, GCA_014239035.1_Chlamydiia_bacterium_bin105s_JAAZZY010000010.1_20
	COG1137	M	ABC-type lipopolysaccharide export system, ATPase component	3	yes	no	yes	no	yes	no
	COG0149	G	Triosephosphate isomerase	2	yes	no	no	no	yes	yes			GCA_013815395.1_Parachlamydiaceae_bacterium_MGR_bin407_JACDGH010000177.1_5, GCA_013287465.1_Chlamydiae_bacterium_BWMinHeated_Nextera45_MAG1_JABDDS010000012.1_21, GCA_013813265.1_Parachlamydiaceae_bacterium_MGR_bin34_JACCRY010000171.1_11
	COG0250	K	Transcription antitermination factor NusG	2	yes	no	no	no	yes	no
	COG0261	J	Ribosomal protein L21	2	yes	no	no	no	yes	no
	COG0544	O	FKBP-type peptidyl-prolyl cis-trans isomerase (trigger factor)	2	yes	no	yes	no	no	yes		GCA_903848255.1_uncultured_Chlamydiae_bacterium_AlinenSedimentsD2_bin-1100|CAINFW010000271.1_4
	COG0576	O	Molecular chaperone GrpE (heat shock protein)	2	yes	no	yes	no	no	no
	COG0691	O	tmRNA-binding protein	2	yes	no	yes	no	no	no
	COG0799	J	Ribosomal silencing factor RsfS, regulates association of 30S and 50S subunits	2	yes	no	no	no	yes	no
	COG0093	J	Ribosomal protein L14	3	no	yes	yes	no	yes	no
	COG0096	J	Ribosomal protein S8	3	no	yes	yes	no	yes	no
	COG0100	J	Ribosomal protein S11	3	no	yes	yes	no	yes	no
	COG0194	F	Guanylate kinase	3	no	yes	yes	yes	no	no
	COG0817	L	Holliday junction resolvasome RuvABC endonuclease subunit	3	no	yes	yes	yes	no	no
	COG0222	J	Ribosomal protein L7/L12	2	no	no	yes	no	yes	no
	COG0051	J	Ribosomal protein S10	1	no	no	yes	no	no	no
	COG0089	J	Ribosomal protein L23	1	no	no	yes	no	no	no
	COG0203	J	Ribosomal protein L17	1	no	no	no	no	yes	no
	COG0256	J	Ribosomal protein L18	1	no	yes	no	no	no	no
	COG0632	L	Holliday junction resolvasome RuvABC DNA-binding subunit	0	no	no	no	no	no	no
				TOTAL	63	31	67	38	59	18
