## Supplementary material for "Genomic diversity and biosynthetic capabilities of sponge-associated chlamydiae": Data S10

### Sheet: Overview
					Biosynthetic Gene Cluster (BGC) Type
	Order	Family	Accession or ID	Species	NRPS-like	NRPS	RiPP-like	T3PKS	T1PKS	Lanthipeptide-class-i	Lanthipeptide-class-ii	RRE-containing	LAP	Terpene	Linaridin	Thioamitides	Phosphonate	Thiopeptide	transAT-PKS	PKS-like	Prodigiosin	Arylpolyene	Siderophore	Lassopeptide	TOTAL # clusters
	unclassfied	Parilichlamydiaceae	PARI007YTK11	Parilichlamydia carangidicola	0	0	0	0	0	0	0	0	0	0	0	0	0	0	0	0	0	0	0	0	0
	unclassfied	Parilichlamydiaceae	PARI76ST10	Candidatus Similichlamydia latridicola	0	0	0	0	0	0	0	0	0	0	0	0	0	0	0	0	0	0	0	0	0
	unclassfied	Parilichlamydiaceae	GCA_003339615.1	Candidatus Similichlamydia laticola	0	0	0	0	0	0	0	0	0	0	0	0	0	0	0	0	0	0	0	0	0
	unclassfied	MCF-D	GCA_009937555.1	Chlamydiales bacterium bin.18	0	0	1	0	0	0	0	0	0	0	0	0	0	0	0	0	0	0	0	0	1
	unclassfied	MCF-D	1070360-7	Chlamydiae bacterium 1070360-7	1	1	1	0	0	0	0	0	0	0	0	0	0	1	0	0	0	0	0	0	4
	unclassfied	MCF-D	S4CHLAM7	Chlamydiae bacterium S4.2_7	1	1	0	0	0	0	0	0	0	0	0	0	0	0	0	0	0	0	0	0	2
	unclassfied	MCF-D	GCA_014239035.1	Chlamydiia bacterium bin105s	0	0	2	0	0	0	0	0	0	0	0	0	0	0	0	0	0	0	0	0	2
	unclassfied	MCF-D	S4CHLAM6	Chlamydiae bacterium S4.2_6	0	0	1	0	0	0	0	0	0	0	1	0	0	0	0	0	0	0	0	0	2
	Amoebachlamydiales	unclassfied	1039689-34	Chlamydiae bacterium 1039689-34	1	0	1	0	0	0	0	0	0	0	0	0	0	0	0	0	0	0	0	0	2
	Amoebachlamydiales	unclassfied	GCA_002709385.1	Waddliaceae bacterium SP13	1	0	1	0	0	0	0	0	0	0	0	0	0	0	0	0	0	0	0	0	2
	Amoebachlamydiales	unclassfied	GCA_011065065.1	Chlamydiae bacterium K940_chlam_3	1	0	1	0	0	0	0	0	0	0	0	0	0	0	0	0	0	0	0	0	2
	Amoebachlamydiales	unclassfied	3300011418-14	Chlamydiae bacterium 3300011418-14	1	0	1	1	0	0	0	0	0	0	0	0	0	0	0	0	0	0	0	0	3
	Amoebachlamydiales	Criblamydiaceae	GCA_000750955.1	Criblamydia sequanensis	1	0	1	1	0	0	0	1	0	0	0	0	0	0	0	0	0	0	0	0	3
	Amoebachlamydiales	Criblamydiaceae	GCA_900000175.1	Estrella lausannensis	1	0	1	1	0	0	0	0	0	0	0	0	0	0	0	0	0	0	0	0	3
	Amoebachlamydiales	Waddliaceae	GCA_011065005.1	Chlamydiae bacterium K940_chlam_7	1	0	1	0	0	0	0	0	0	0	0	0	0	0	0	0	0	0	0	0	2
	Amoebachlamydiales	Waddliaceae	GCA_001618265.1	Waddlia chondrophila	2	0	1	0	0	0	0	0	0	1	0	0	0	0	0	0	0	0	0	0	4
	Amoebachlamydiales	Parachlamydiaceae	3300009084-150	Chlamydiae bacterium 3300009084-150	1	0	1	1	0	1	0	0	0	0	0	0	0	0	0	0	0	0	0	0	4
	Amoebachlamydiales	Parachlamydiaceae	GCA_011125455.1	Chlamydiales bacterium STE3	1	0	1	1	0	0	0	0	0	0	0	0	0	0	0	0	0	0	0	0	3
	Amoebachlamydiales	Parachlamydiaceae	GCA_000829755.1	Parachlamydiaceae bacterium HS-T3	1	1	1	1	0	0	0	0	0	0	0	0	0	0	0	0	0	0	0	0	4
	Amoebachlamydiales	Parachlamydiaceae	GCA_000253035.1	Parachlamydia acanthamoebae	1	1	1	1	0	1	0	1	0	0	0	0	0	0	0	0	0	0	0	0	6
	Amoebachlamydiales	Parachlamydiaceae	GCA_002786175.1	Parachlamydia sp. BC.030	0	0	1	1	0	1	0	1	0	0	0	0	0	0	0	0	0	0	0	0	4
	Amoebachlamydiales	Parachlamydiaceae	GCA_013816265.1	Parachlamydiaceae bacterium MGR_bin366	1	0	1	1	0	1	0	0	0	0	0	0	0	0	2	1	0	0	0	0	6
	Amoebachlamydiales	Parachlamydiaceae	3300009787-37	Chlamydiae bacterium 3300009787-37	1	0	1	0	0	0	0	0	0	0	0	0	0	0	0	0	0	0	0	0	2
	Amoebachlamydiales	Parachlamydiaceae	GCA_001545115.1	Parachlamydia sp. C2	1	0	1	1	0	0	0	0	0	0	0	0	0	0	0	0	0	0	0	0	3
	Amoebachlamydiales	Parachlamydiaceae	GCA_013695355.1	Candidatus Protochlamydia sp. MGR_bin260	0	0	1	1	0	0	0	0	0	0	0	0	0	0	0	0	0	0	0	0	2
	Amoebachlamydiales	Parachlamydiaceae	GCA_001499655.1	Candidatus Protochlamydia naegleriophila	1	0	1	2	0	0	0	0	0	0	0	0	0	0	0	0	0	0	0	0	4
	Amoebachlamydiales	Parachlamydiaceae	ACE82	Protochlamydia sp. ACF82	1	0	1	0	0	0	0	0	0	0	0	0	0	0	0	0	0	0	0	0	2
	Amoebachlamydiales	Parachlamydiaceae	GCA_000011565.2	Candidatus Protochlamydia amoebophila	1	0	1	0	0	0	0	0	0	0	0	0	0	0	0	0	0	0	0	0	2
	Amoebachlamydiales	Parachlamydiaceae	GCA_013813265.1	Parachlamydiaceae bacterium MGR_bin34	1	0	2	1	0	0	0	0	0	0	0	0	0	0	0	0	0	0	0	0	3
	Amoebachlamydiales	Parachlamydiaceae	GCA_013287465.1	Chlamydiae bacterium BWMinHeated_Nextera45_MAG1	0	0	1	1	0	0	0	1	0	0	0	0	0	0	0	0	0	0	0	0	3
	Amoebachlamydiales	Parachlamydiaceae	GCA_013815395.1	Parachlamydiaceae bacterium MGR_bin407	1	2	1	1	0	0	0	0	0	0	0	0	0	0	0	0	0	0	0	0	5
	Amoebachlamydiales	Parachlamydiaceae	GCA_013288825.1	Chlamydiae bacterium BWMinControl_Nextera80_MAG2	0	0	1	0	0	3	0	0	0	0	0	0	0	0	0	0	0	0	0	0	4
	Amoebachlamydiales	Parachlamydiaceae	GCA_013821265.1	Parachlamydiaceae bacterium MGR_bin429	1	0	1	1	0	0	0	0	1	0	0	0	0	0	0	0	0	0	0	0	4
	Amoebachlamydiales	Parachlamydiaceae	GCA_000756735.1	Candidatus Rubidus massiliensis	1	0	1	2	1	0	0	0	1	0	0	0	0	0	0	0	0	0	0	0	6
	Amoebachlamydiales	Parachlamydiaceae	3300009083-135	Chlamydiae bacterium 3300009083-135	1	0	1	1	0	0	0	0	0	1	0	0	0	0	0	0	0	0	0	0	4
	Amoebachlamydiales	Parachlamydiaceae	3300009084-136	Chlamydiae bacterium 3300009084-136	1	0	1	1	0	0	0	0	0	1	0	0	0	0	0	0	0	0	0	0	4
	Amoebachlamydiales	Parachlamydiaceae	GCA_013414685.1	Parachlamydiaceae bacterium SSA5	1	0	1	1	0	1	0	0	0	0	0	0	0	0	0	0	0	0	0	0	4
	Amoebachlamydiales	Parachlamydiaceae	GCA_001897225.1	Chlamydiales bacterium 38-26	2	0	1	1	0	0	0	0	0	1	0	0	0	0	0	0	0	0	0	0	5
	Amoebachlamydiales	Parachlamydiaceae	ACE65	Neochlamydia sp. ACF65	1	0	1	0	0	0	0	0	0	0	0	0	0	0	0	0	0	0	0	0	2
	Amoebachlamydiales	Parachlamydiaceae	GCA_000813665.1	Neochlamydia sp. EPS4	1	0	1	0	0	0	0	0	0	0	0	0	0	0	0	0	0	0	0	0	2
	Amoebachlamydiales	Parachlamydiaceae	GCA_000813645.1	Neochlamydia sp. TUME1	1	0	1	0	0	0	0	0	0	0	0	0	0	0	0	0	0	0	0	0	2
	Chlamydiales	unclassfied	GCA_009885615.1	Parachlamydiales bacterium Bin_61_76	1	0	1	1	0	0	0	0	0	0	0	0	0	0	0	0	0	0	0	0	3
	Chlamydiales	Sororchlamydiaceae	3300011418-10	Chlamydiae bacterium 3300011418-10	1	0	2	1	0	0	0	0	0	0	0	0	0	0	0	0	0	0	0	0	4
	Chlamydiales	Sororchlamydiaceae	S4CHLAM123	Chlamydiae bacterium S4.2_123	0	0	2	0	0	0	0	0	1	0	0	0	0	0	0	0	0	0	0	0	2
	Chlamydiales	Sororchlamydiaceae	GCA_011064985.1	Chlamydiae bacterium K940_chlam_9	0	0	1	1	0	0	0	0	0	0	0	0	0	0	0	0	0	0	0	0	2
	Chlamydiales	Sororchlamydiaceae	S4CHLAM2	Chlamydiae bacterium S4.2_2	1	0	1	0	0	1	0	0	0	0	0	0	0	0	0	0	0	0	0	0	3
	Chlamydiales	Sororchlamydiaceae	S4CHLAM81	Chlamydiae bacterium S4.2_81	1	0	1	0	0	0	0	0	0	0	0	0	1	0	0	0	0	0	0	0	3
	Chlamydiales	Sororchlamydiaceae	SP1CHLAM42	Chlamydiae bacterium S1_42	1	0	1	0	0	0	0	0	0	0	0	0	1	0	0	0	0	0	0	0	3
	Chlamydiales	Sororchlamydiaceae	SP1CHLAM14	Chlamydiae bacterium S1_14	1	0	0	0	0	0	0	0	0	0	0	0	0	0	0	0	0	0	0	0	1
	Chlamydiales	Sororchlamydiaceae	S4CHLAM45	Chlamydiae bacterium S4.2_45	1	0	0	0	0	0	0	0	0	0	0	0	0	0	0	0	0	0	0	0	1
	Chlamydiales	Sororchlamydiaceae	SP4CHLAM17	Chlamydiae bacterium S4.1_17	1	0	0	0	0	0	0	0	0	0	0	0	0	0	0	0	0	0	0	0	1
	Chlamydiales	unclassfied	GCA_015356765.1	Candidatus Clavichlamydia salmonicola	0	0	0	0	0	0	0	0	0	0	0	0	0	0	0	0	0	0	0	0	0
	Chlamydiales	Chlamydiaceae	GCA_900149595.1	Chlamydia suis	0	0	0	0	0	0	0	0	0	0	0	0	0	0	0	0	0	0	0	0	0
	Chlamydiales	Chlamydiaceae	GCA_000175535.1	Chlamydia muridarum	0	0	0	0	0	0	0	0	0	0	0	0	0	0	0	0	0	0	0	0	0
	Chlamydiales	Chlamydiaceae	GCA_000441735.1	Chlamydia trachomatis	0	0	0	0	0	0	0	0	0	0	0	0	0	0	0	0	0	0	0	0	0
	Chlamydiales	Chlamydiaceae	GCA_000470805.1	Chlamydophila pecorum	0	0	0	0	0	0	0	0	0	0	0	0	0	0	0	0	0	0	0	0	0
	Chlamydiales	Chlamydiaceae	GCA_902705475.1	Chlamydia sp. 17-3921_L77	0	0	0	0	0	0	0	0	0	0	0	0	0	0	0	0	0	0	0	0	0
	Chlamydiales	Chlamydiaceae	GCA_001653975.1	Chlamydia sp. 2742-308	0	0	0	0	0	0	0	0	0	0	0	0	0	0	0	0	0	0	0	0	0
	Chlamydiales	Chlamydiaceae	GCA_900239945.1	Chlamydia sp. H15-1957-10C	0	0	0	0	0	0	0	0	0	0	0	0	0	0	0	0	0	0	0	0	0
	Chlamydiales	Chlamydiaceae	GCA_000516655.1	Chlamydophila pneumoniae	0	0	0	0	0	0	0	0	0	0	0	0	0	0	0	0	0	0	0	0	0
	Chlamydiales	Chlamydiaceae	GCA_002817655.1	Chlamydophila corallus	0	0	0	0	0	0	0	0	0	0	0	0	0	0	0	0	0	0	0	0	0
	Chlamydiales	Chlamydiaceae	GCA_000417695.2	Chlamydophila ibidis	0	0	0	0	0	0	0	0	0	0	0	0	0	0	0	0	0	0	0	0	0
	Chlamydiales	Chlamydiaceae	GCA_000471025.2	Chlamydia gallinacea	0	0	0	0	0	0	0	0	0	0	0	0	0	0	0	0	0	0	0	0	0
	Chlamydiales	Chlamydiaceae	GCA_000417735.2	Chlamydophila avium	0	0	0	0	0	0	0	0	0	0	0	0	0	0	0	0	0	0	0	0	0
	Chlamydiales	Chlamydiaceae	GCA_000009945.1	Chlamydia felis	0	0	0	0	0	0	0	0	0	0	0	0	0	0	0	0	0	0	0	0	0
	Chlamydiales	Chlamydiaceae	GCA_000007605.1	Chlamydophila caviae GPIC	0	0	0	0	0	0	0	0	0	0	0	0	0	0	0	0	0	0	0	0	0
	Chlamydiales	Chlamydiaceae	GCA_900239975.1	Chlamydia sp. S15-834C	0	0	0	0	0	0	0	0	0	0	0	0	0	0	0	0	0	0	0	0	0
	Chlamydiales	Chlamydiaceae	GCA_900634605.1	Chlamydia buteonis	0	0	0	0	0	0	0	0	0	0	0	0	0	0	0	0	0	0	0	0	0
	Chlamydiales	Chlamydiaceae	GCA_000298515.2	Chlamydophila psittaci	0	0	0	0	0	0	0	0	0	0	0	0	0	0	0	0	0	0	0	0	0
	Chlamydiales	Chlamydiaceae	GCA_000952935.1	Chlamydophila abortus	0	0	0	0	0	0	0	0	0	0	0	0	0	0	0	0	0	0	0	0	0
	Anoxychlamydiales	Anoxychlamydiaceae	GCA_011064725.1	Chlamydiae bacterium K940_chlam_8	1	0	0	0	0	0	0	0	0	0	0	0	0	0	0	0	0	0	0	0	1
	Anoxychlamydiales	Anoxychlamydiaceae	GCA_001303765.1	Chlamydiae bacterium SM23_39	0	0	0	0	0	1	0	0	0	0	0	0	0	0	0	0	0	0	0	0	1
	Anoxychlamydiales	Anoxychlamydiaceae	GCA_011065125.1	Candidatus Anoxychlamydiales bacterium K1060_chlam_5	0	0	0	0	0	0	0	0	0	0	0	0	0	0	0	0	0	0	0	0	0
	Anoxychlamydiales	Anoxychlamydiaceae	GCA_011065265.1	Candidatus Anoxychlamydiales bacterium K1000_chlam_1	1	0	1	0	0	0	0	0	0	0	0	0	0	0	0	0	0	0	0	0	2
	Anoxychlamydiales	Anoxychlamydiaceae	GCA_011064865.1	Candidatus Anoxychlamydiales bacterium KR126_chlam_6	0	0	0	0	0	0	0	0	0	0	0	0	0	0	0	0	0	0	0	0	0
	Anoxychlamydiales	Anoxychlamydiaceae	GCA_011065175.1	Candidatus Anoxychlamydiales bacterium K1060_chlam_1	1	0	0	0	0	0	0	0	0	0	0	0	0	0	0	0	0	0	0	0	1
	Anoxychlamydiales	Anoxychlamydiaceae	GCA_011064875.1	Candidatus Anoxychlamydiales bacterium KR126_chlam_4	0	0	0	0	0	0	0	0	0	0	0	0	0	0	0	0	0	0	0	0	0
	Anoxychlamydiales	Anoxychlamydiaceae	GCA_011065045.1	Candidatus Anoxychlamydiales bacterium K940_chlam_5	1	0	0	0	0	0	0	0	0	0	0	0	0	0	0	0	0	0	0	0	1
	Anoxychlamydiales	Anoxychlamydiaceae	GCA_011064905.1	Candidatus Anoxychlamydiales bacterium KR126_chlam_5	1	0	0	0	0	0	0	0	0	0	0	0	0	0	0	0	0	0	0	0	1
	Anoxychlamydiales	unclassfied	3300009703-49	Chlamydiae bacterium 3300009703-49	1	0	1	0	0	0	0	0	0	0	0	0	0	0	0	0	0	0	0	0	2
	Anoxychlamydiales	CC-III	GCA_015661075.1	Parachlamydiales bacterium B4_bin.14	1	0	0	0	0	0	0	0	0	0	0	0	0	0	0	0	0	0	0	0	1
	Anoxychlamydiales	CC-III	3300012931-71	Chlamydiae bacterium 3300012931-71	1	2	0	0	0	0	0	0	0	0	0	0	0	0	0	0	1	1	0	0	4
	Anoxychlamydiales	CC-III	GCA_903848255.1	Chlamydiae bacterium AlinenSedimentsD2_bin-1100	2	0	0	0	0	0	0	0	0	0	0	0	0	0	0	0	0	0	0	0	2
	Anoxychlamydiales	CC-III	GCA_003151315.1	Parachlamydiales bacterium palsa_1448	1	0	2	1	0	0	0	1	0	0	0	0	0	0	0	0	0	0	0	0	5
	Anoxychlamydiales	CC-III	1021942-14	Chlamydiae bacterium 1021942-14	1	0	0	1	0	0	0	0	0	0	0	0	0	0	0	0	0	0	0	0	2
	Anoxychlamydiales	CC-III	GCA_903864395.1	Chlamydiae bacterium Kiruna_bin-13304	1	1	0	1	0	0	0	0	0	0	0	0	0	0	0	0	0	0	0	0	3
	Anoxychlamydiales	CC-III	GCA_903909295.1	Chlamydiae bacterium Umea1_bin-1462	2	1	1	0	0	0	0	1	0	0	0	0	0	0	0	0	0	0	0	0	5
	Anoxychlamydiales	CC-III	3300006177-14	Chlamydiae bacterium 3300006177-14	2	0	1	1	0	0	0	0	0	0	0	0	0	0	0	0	0	0	0	0	4
	Anoxychlamydiales	CC-III	GCA_002773795.1	Chlamydiae bacterium CG10_big_fil_rev_8_21_14_0_10_42_34	1	0	1	1	0	1	0	0	1	0	0	0	0	0	0	0	0	0	0	0	3
	Anoxychlamydiales	CC-III	GCA_001796255.1	Chlamydiae bacterium RIFCSPLOWO2_02_FULL_45_22	1	0	0	1	0	0	0	0	0	0	0	0	0	0	0	0	0	0	0	0	2
	Simkaniales	Rhabdochlamydiaceae	GCA_011064965.1	Chlamydiae bacterium KR126_chlam_1	1	1	0	1	0	0	0	0	0	0	0	0	0	0	0	0	0	0	0	0	3
	Simkaniales	Rhabdochlamydiaceae	1096102-30	Chlamydiae bacterium 1096102-30	0	0	1	1	0	0	0	0	0	0	0	1	0	0	0	0	0	0	0	0	2
	Simkaniales	Rhabdochlamydiaceae	GCA_011064755.1	Chlamydiae bacterium K940_chlam_6	0	0	0	1	0	0	0	0	0	0	0	0	0	0	0	0	0	0	0	0	1
	Simkaniales	Rhabdochlamydiaceae	GCA_003228815.1	Chlamydiae bacterium SZUA-160	0	0	0	0	0	0	0	0	0	0	0	0	0	0	0	0	0	0	0	0	0
	Simkaniales	Rhabdochlamydiaceae	GCA_011064915.1	Chlamydiae bacterium KR126_chlam_3	0	0	0	0	0	0	0	0	0	0	0	0	0	0	0	0	0	0	0	0	0
	Simkaniales	Rhabdochlamydiaceae	GCA_003530315.1	Parachlamydiales bacterium UBA10024	0	0	1	0	0	0	0	0	0	0	0	0	0	0	0	0	0	0	0	0	1
	Simkaniales	Rhabdochlamydiaceae	GCA_001796275.1	Chlamydiae bacterium RIFCSPLOWO2_02_FULL_49_12	0	0	1	0	0	1	0	0	0	0	0	0	0	0	0	0	0	0	0	0	2
	Simkaniales	Rhabdochlamydiaceae	3300009709-46	Chlamydiae bacterium 3300009709-46	0	0	0	1	0	0	0	0	0	0	0	0	0	0	0	0	0	0	0	0	1
	Simkaniales	Rhabdochlamydiaceae	1064120-29	Chlamydiae bacterium 1064120-29	0	0	1	1	0	0	0	0	0	0	0	0	0	0	0	0	0	0	0	0	1
	Simkaniales	Rhabdochlamydiaceae	GCA_013286595.1	Chlamydiae bacterium BWOrgHeat_Nextera88_MAG2	0	0	0	1	0	0	0	0	0	0	0	0	0	0	0	0	0	0	0	0	1
	Simkaniales	Rhabdochlamydiaceae	3300005529-103	Chlamydiae bacterium 3300005529-103	1	0	0	1	0	0	0	0	0	0	0	0	0	0	0	0	0	0	0	0	2
	Simkaniales	Rhabdochlamydiaceae	GCA_901000775.1	Candidatus Rhabdochlamydia helveticae	0	0	0	1	0	1	0	0	0	0	2	0	0	0	0	0	0	0	0	0	3
	Simkaniales	Rhabdochlamydiaceae	RHABDOW815	Rhabdochlamydia oedothorax	0	0	0	1	0	0	0	0	0	0	1	0	0	0	0	0	0	0	0	0	2
	Simkaniales	Rhabdochlamydiaceae	GCA_015356815.1	Candidatus Rhabdochlamydia porcellionis	1	0	0	1	0	1	0	0	0	0	1	0	0	0	0	0	0	0	0	0	4
	Simkaniales	Rhabdochlamydiaceae	1021942-13	Chlamydiae bacterium 1021942-13	1	0	2	1	0	0	0	0	1	0	0	0	0	0	0	0	0	0	1	0	5
	Simkaniales	Rhabdochlamydiaceae	GCA_009885755.1	Parachlamydiales bacterium Bin_65_10	0	0	0	1	0	0	0	0	0	0	0	0	0	0	0	0	0	0	0	0	1
	Simkaniales	Rhabdochlamydiaceae	GCA_001464115.1	Chlamydiae bacterium Ga0074140	0	0	3	1	0	0	1	0	1	0	0	1	0	1	0	0	0	0	0	0	3
	Simkaniales	Rhabdochlamydiaceae	1159587-4_forest	Chlamydiae bacterium 1159587-4	0	0	0	1	0	0	0	0	0	0	0	0	0	0	0	0	0	0	0	0	1
	Simkaniales	Rhabdochlamydiaceae	1095360-24	Chlamydiae bacterium 1095360-24	1	0	0	1	0	0	0	0	0	0	0	0	0	0	0	0	0	0	0	0	2
	Simkaniales	Rhabdochlamydiaceae	GCA_003153295.1	Parachlamydiales bacterium palsa_1444	2	0	0	1	0	0	0	0	0	0	0	0	0	0	0	0	0	0	0	1	4
	Simkaniales	Parasimkaniaceae	3300006056-139	Chlamydiae bacterium 3300006056-139	0	0	0	0	0	0	0	0	0	1	0	0	0	0	0	0	0	0	0	0	1
	Simkaniales	Parasimkaniaceae	S4CHLAM102	Chlamydiae bacterium S4.2_102	0	0	0	0	0	0	0	0	0	0	0	0	0	0	0	0	0	0	0	0	0
	Simkaniales	Parasimkaniaceae	GCA_001794905.1	Chlamydiae bacterium RIFCSPHIGHO2_12_FULL_49_11	0	0	0	0	0	0	0	0	0	0	0	0	0	0	0	0	0	0	0	0	0
	Simkaniales	Parasimkaniaceae	3300013126-109	Chlamydiae bacterium 3300013126-109	0	0	0	0	0	0	0	0	0	0	0	0	0	0	0	0	0	0	0	0	0
	Simkaniales	Parasimkaniaceae	S4CHLAM20	Chlamydiae bacterium S4.2_20	0	0	0	0	0	0	0	0	0	0	0	0	0	0	0	0	0	0	0	0	0
	Simkaniales	Parasimkaniaceae	S4CHLAM27	Chlamydiae bacterium S4.2_27	0	0	0	0	0	0	0	0	0	0	0	0	0	0	0	0	0	0	0	0	0
	Simkaniales	Parasimkaniaceae	SP1CHLAM9	Chlamydiae bacterium S1_9	0	0	0	0	0	0	0	0	0	0	0	0	0	0	0	0	0	0	0	0	0
	Simkaniales	Parasimkaniaceae	SP4CHLAM5	Chlamydiae bacterium S4.1_5	0	0	0	0	0	0	0	0	0	0	0	0	0	0	0	0	0	0	0	0	0
	Simkaniales	Parasimkaniaceae	S4CHLAM37	Chlamydiae bacterium S4.2_37	0	0	1	0	0	0	0	0	0	0	0	0	0	0	0	0	0	0	0	0	1
	Simkaniales	Parasimkaniaceae	3300013132-109	Chlamydiae bacterium 3300013132-109	0	0	0	0	0	0	0	0	0	0	0	0	0	0	0	0	0	0	0	0	0
	Simkaniales	Parasimkaniaceae	3300013133-59	Chlamydiae bacterium 3300013133-59	0	0	0	0	0	0	0	0	0	0	0	0	0	0	0	0	0	0	0	0	0
	Simkaniales	Simkaniaceae	1063924-70	Chlamydiae bacterium 1063924-70	1	0	0	1	0	0	0	1	0	0	0	0	0	0	0	0	0	0	0	0	3
	Simkaniales	Simkaniaceae	SP4CHLAM1	Chlamydiae bacterium S4.1_1	0	0	0	0	0	0	0	0	0	0	0	0	0	0	0	0	0	0	0	0	0
	Simkaniales	Simkaniaceae	S4CHLAM107	Chlamydiae bacterium S4.2_107	0	0	0	0	0	0	0	0	0	0	0	0	0	0	0	0	0	0	0	0	0
	Simkaniales	Simkaniaceae	SP1CHLAM54	Chlamydiae bacterium S1_54	0	0	0	0	0	0	0	0	0	0	0	0	0	0	0	0	0	0	0	0	0
	Simkaniales	Simkaniaceae	1045240-7	Chlamydiae bacterium 1045240-7	0	0	0	0	0	0	0	0	0	0	0	0	0	0	0	0	0	0	0	0	0
	Simkaniales	Simkaniaceae	GCA_000237205.1	Simkania negevensis	1	0	2	0	0	0	0	0	0	0	0	1	0	0	0	0	0	0	0	0	3
	Simkaniales	Simkaniaceae	GCA_011065165.1	Chlamydiae bacterium K1060_chlam_2	1	0	0	1	0	0	0	0	0	0	0	0	0	0	0	0	0	0	0	0	2
	Simkaniales	Simkaniaceae	1049244-12	Chlamydiae bacterium 1049244-12	1	0	0	0	0	0	0	0	0	0	0	0	0	0	0	0	0	0	0	0	1
	Simkaniales	Simkaniaceae	1045192-5	Chlamydiae bacterium 1045192-5	0	0	1	0	0	0	0	0	0	0	0	0	0	0	0	0	0	0	0	0	1
	Simkaniales	Simkaniaceae	3300004085-10	Chlamydiae bacterium 3300004085-10	0	0	1	0	0	0	0	0	0	0	0	0	0	0	0	0	0	0	0	0	1
	Simkaniales	Simkaniaceae	GCA_015356785.1	Candidatus Neptunochlamydia vexilliferae	1	1	0	0	0	0	0	1	1	0	0	0	0	0	0	0	0	0	0	0	4
	Simkaniales	Simkaniaceae	XENOCL	Sygnamydia xenoturbellae	0	0	0	0	0	0	0	0	0	0	0	0	0	0	0	0	0	0	0	0	0
	Simkaniales	Simkaniaceae	3300006056-100	Chlamydiae bacterium 3300006056-100	0	0	1	0	0	0	0	0	0	0	0	0	0	0	0	0	0	0	0	0	1
	Simkaniales	Simkaniaceae	SYNMED	Syngnamydia medusae	2	0	1	0	0	0	0	0	0	0	0	0	0	0	0	0	0	0	0	0	3
				TOTAL # of each BGC type (can be multiple hits from the same cluster)	74	12	71	50	1	14	1	8	7	5	5	3	2	2	2	1	1	1	1	1	245

### Sheet: BCGs_with_cluster_MiBIG_hits
	Order	Family	NCBI Genbank Accession	Species	BGC description	MiBIG Hit to core biosynthetic gene	MiBIG Type	MIBiG Cluster compounds
	unclassfied	Parilichlamydiaceae	PARI007YTK11	Parilichlamydia carangidicola
	unclassfied	Parilichlamydiaceae	PARI76ST10	Candidatus Similichlamydia latridicola
	unclassfied	Parilichlamydiaceae	GCA_003339615.1	Candidatus Similichlamydia laticola
	unclassfied	unclassfied	GCA_009937555.1	Chlamydiales bacterium bin.18
	unclassfied	unclassfied	1070360-7	Chlamydiae bacterium 1070360-7
	unclassfied	unclassfied	Sample_RJ-1982-Sponge4_bin_7	Chlamydiae bacterium O_S4.2_7
					NRPS	BGC0001050.1	NRP, Polyketide	thalassospiramide A
					NRPS-like	BGC0000427.1	NRP	shinorine, 4-deoxygadusol, mycosporine glycine
	unclassfied	unclassfied	GCA_014239035.1	Chlamydiia bacterium bin105s
	unclassfied	unclassfied	Sample_RJ-1982-Sponge4_bin_6	Chlamydiae bacterium O_S4.2_6
					NRPS-like	BGC0001250.1	NRP	epichloenin A
	Amoebachlamydiales	unclassfied	1039689-34	Chlamydiae bacterium 1039689-34
	Amoebachlamydiales	unclassfied	GCA_002709385.1	Waddliaceae bacterium SP13
					NRPS-like	BGC0000871.1	Other(nucleoside)	VEPE, AEPE, TG-1
	Amoebachlamydiales	unclassfied	GCA_011065065.1	Chlamydiae bacterium K940_chlam_3
					NRPS-like	BGC0000427.1	NRP	shinorine, 4-deoxygadusol, mycosporine glycine
	Amoebachlamydiales	unclassfied	3300011418-14	Chlamydiae bacterium 3300011418-14
					RiPP-like	BGC0000598.1	RiPP	polytheonamide A, polytheonamide B
					T3PKS	BGC0001938.1	Polyketide	entotheonella
	Amoebachlamydiales	Criblamydiaceae	GCA_000750955.1	Criblamydia sequanensis
					T3PKS	BGC0001938.1	Polyketide	entotheonella
					RiPP-like	BGC0002027.1	RiPP	TglA-thiaGlu
	Amoebachlamydiales	Criblamydiaceae	GCA_900000175.1	Estrella lausannensis
					T3PKS	BGC0001938.1	Polyketide	entotheonella
	Amoebachlamydiales	Waddliaceae	GCA_011065005.1	Chlamydiae bacterium K940_chlam_7
					NRPS-like	BGC0001873.1	NRP	pyrrolizixenamide A
	Amoebachlamydiales	Waddliaceae	GCA_001618265.1	Waddlia chondrophila
					NRPS-like	BGC0001900.1	NRP	fragin
					NRPS-like	BGC0000248.1	Polyketide	naphtocyclinone
	Amoebachlamydiales	Parachlamydiaceae	3300009084-150	Chlamydiae bacterium 3300009084-150
					lanthipeptide-class-i	BGC0000540.1	RiPP	paenibacillin
					T3PKS	BGC0001938.1	Polyketide	entotheonella
					NRPS-like	BGC0000427.1	NRP	shinorine, 4-deoxygadusol, mycosporine glycine
	Amoebachlamydiales	Parachlamydiaceae	GCA_011125455.1	Chlamydiales bacterium STE3
					T3PKS	BGC0001938.1	Polyketide	entotheonella
	Amoebachlamydiales	Parachlamydiaceae	GCA_000829755.1	Parachlamydiaceae bacterium HS-T3
					NRPS-like	BGC0000427.1	NRP	shinorine, 4-deoxygadusol, mycosporine glycine
					T3PKS	BGC0001938.1	Polyketide	entotheonella
	Amoebachlamydiales	Parachlamydiaceae	GCA_000253035.1	Parachlamydia acanthamoebae
					lanthipeptide-class-i	BGC0000560.1	RiPP	subtilomycin
					T3PKS	BGC0001962.1	Polyketide	hierridin B, hierridin C (entotheonella 2nd hit)
					NRPS	BGC0001615.1	NRP	hexose-palythine-serine, hexose-shinorine
	Amoebachlamydiales	Parachlamydiaceae	GCA_002786175.1	Parachlamydia sp. BC.030
					T3PKS/NRPS-like	BGC0001938.1	Polyketide	entotheonella
	Amoebachlamydiales	Parachlamydiaceae	GCA_013816265.1	Parachlamydiaceae bacterium MGR_bin366
					PKS-like/transAT-PKS	BGC0002057.1	Polyketide	pateamine
					NRPS-like/transAT-PKS	BGC0000427.1	NRP	shinorine, 4-deoxygadusol, mycosporine glycine
					T3PKS	BGC0001938.1	Polyketide	entotheonella
	Amoebachlamydiales	Parachlamydiaceae	3300009787-37	Chlamydiae bacterium 3300009787-37
					NRPS-like	BGC0000357.1	NRP (Cyclic depsipeptide)	cyclo-(D-Phe-L-Phe-D-Val-L-Val) biosynthetic gene cluster
					RiPP-like	BGC0002027.1	RiPP	TglA-thiaGlu
	Amoebachlamydiales	Parachlamydiaceae	GCA_001545115.1	Parachlamydia sp. C2
					T3PKS	BGC0001962.1	Polyketide	hierridin B, hierridin C (entotheonella 2nd hit)
	Amoebachlamydiales	Parachlamydiaceae	GCA_013695355.1	Candidatus Protochlamydia sp. MGR_bin260
	Amoebachlamydiales	Parachlamydiaceae	GCA_001499655.1	Candidatus Protochlamydia naegleriophila
					T3PKS	BGC0001962.1	Polyketide	hierridin B, hierridin C (entotheonella 2nd hit)
	Amoebachlamydiales	Parachlamydiaceae	ACE82	Protochlamydia sp. ACF82
					NRPS-like	BGC0000231.1	Polyketide	griseusin
	Amoebachlamydiales	Parachlamydiaceae	GCA_000011565.2	Candidatus Protochlamydia amoebophila
					NRPS-like	BGC0000231.1	Polyketide	griseusin
	Amoebachlamydiales	Parachlamydiaceae	GCA_013813265.1	Parachlamydiaceae bacterium MGR_bin34
					T3PKS/NRPS-like	BGC0001938.1	Polyketide	entotheonella
	Amoebachlamydiales	Parachlamydiaceae	GCA_013287465.1	Chlamydiae bacterium BWMinHeated_Nextera45_MAG1
					T3PKS	BGC0001938.1	Polyketide	entotheonella
					RiPP-like	BGC0002027.1	RiPP	TglA-thiaGlu
	Amoebachlamydiales	Parachlamydiaceae	GCA_013815395.1	Parachlamydiaceae bacterium MGR_bin407
					NRPS	BGC0000342.1	NRP	enniatin
					NRPS	BGC0000357.1	NRP (Cyclic depsipeptide)	cyclo-(D-Phe-L-Phe-D-Val-L-Val) biosynthetic gene cluster
					T3PKS	BGC0001938.1	Polyketide	entotheonella
	Amoebachlamydiales	Parachlamydiaceae	GCA_013288825.1	Chlamydiae bacterium BWMinControl_Nextera80_MAG2
					lanthipeptide-class-i	BGC0001289.1	RiPP	penisin
					lanthipeptide-class-i	BGC0000540.1	RiPP	paenibacillin
	Amoebachlamydiales	Parachlamydiaceae	GCA_013821265.1	Parachlamydiaceae bacterium MGR_bin429
					T3PKS	BGC0001938.1	Polyketide	entotheonella
					NRPS-like	BGC0001873.1	NRP	pyrrolizixenamide A
	Amoebachlamydiales	Parachlamydiaceae	GCA_000756735.1	Candidatus Rubidus massiliensis
					T3PKS	BGC0001938.1	Polyketide	entotheonella
					RiPP-like	BGC0002027.1	RiPP	TglA-thiaGlu
					NRPS	BGC0001900.1	NRP	fragin
					T1PKS	BGC0001909.1	Polyketide	strobilurin
	Amoebachlamydiales	Parachlamydiaceae	3300009083-135	Chlamydiae bacterium 3300009083-135
					terpene	BGC0000647.1	Terpene	carotenoid
					NRPS-like	BGC0001479.1	NRP	anabaenopeptin NZ857, nostamide A
					T3PKS	BGC0001938.1	Polyketide	entotheonella
	Amoebachlamydiales	Parachlamydiaceae	3300009084-136	Chlamydiae bacterium 3300009084-136
					T3PKS	BGC0001938.1	Polyketide	hierridin B, hierridin C (entotheonella 2nd hit)
					terpene	BGC0000647.1	Terpene	carotenoid
					NRPS-like	BGC0001873.1	NRP	pyrrolizixenamide A (anabaenopeptin NZ857, nostamide A 2nd)
	Amoebachlamydiales	Parachlamydiaceae	GCA_013414685.1	Parachlamydiaceae bacterium SSA5
					T3PKS	BGC0001938.1	Polyketide	hierridin B, hierridin C (entotheonella 2nd hit)
	Amoebachlamydiales	Parachlamydiaceae	GCA_001897225.1	Chlamydiales bacterium 38-26
					RiPP-like	BGC0002004.1	RiPP	methanobactin
					T3PKS	BGC0001938.1	Polyketide	entotheonella
					terpene	BGC0000647.1	Terpene	carotenoid
	Amoebachlamydiales	Parachlamydiaceae	ACE65	Neochlamydia sp. ACF65
	Amoebachlamydiales	Parachlamydiaceae	GCA_000813665.1	Neochlamydia sp. EPS4
	Amoebachlamydiales	Parachlamydiaceae	GCA_000813645.1	Neochlamydia sp. TUME1
					NRPS-like	BGC0001168.1	NRP	livipeptin
	Chlamydiales	unclassfied	GCA_009885615.1	Parachlamydiales bacterium Bin_61_76
					T3PKS	BGC0001938.1	Polyketide	hierridin B, hierridin C
	Chlamydiales	CC-IV	3300011418-10	Chlamydiae bacterium 3300011418-10
					T3PKS	BGC0001938.1	Polyketide	hierridin B, hierridin C (entotheonella 2nd hit)
	Chlamydiales	CC-IV	Sample_RJ-1982-Sponge4_bin_123	Chlamydiae bacterium O_S4.2_123
					LAP/RiPP-like	BGC0001174.1	RiPP	corynazolicin
	Chlamydiales	CC-IV	GCA_011064985.1	Chlamydiae bacterium K940_chlam_9
					T3PKS	BGC0001938.1	Polyketide	hierridin B, hierridin C
	Chlamydiales	CC-IV	Sample_RJ-1982-Sponge4_bin_2	Chlamydiae bacterium O_S4.2_2
					lanthipeptide-class-i	BGC0001289.1	RiPP	penisin
	Chlamydiales	CC-IV	Sample_RJ-1982-Sponge4_bin_81	Chlamydiae bacterium O_S4.2_81
					phosphonate	BGC0001859.1	Other(Phosphonate)	fosfomycin
	Chlamydiales	CC-IV	Sample_RL-2036-SP1_bin_42	Chlamydiae bacterium P_S1_42
					phosphonate	BGC0001859.1	Other(Phosphonate)	fosfomycin
	Chlamydiales	CC-IV	Sample_RL-2036-SP1_bin_14	Chlamydiae bacterium P_S1_14
	Chlamydiales	CC-IV	Sample_RJ-1982-Sponge4_bin_45	Chlamydiae bacterium O_S4.2_45
	Chlamydiales	CC-IV	Sample_RL-2036-SP4_bin_17	Chlamydiae bacterium O_S4.1_17
	Chlamydiales	unclassfied	GCA_015356765.1	Candidatus Clavichlamydia salmonicola
	Chlamydiales	Chlamydiaceae	GCA_900149595.1	Chlamydia suis
	Chlamydiales	Chlamydiaceae	GCA_000175535.1	Chlamydia muridarum
	Chlamydiales	Chlamydiaceae	GCA_000441735.1	Chlamydia trachomatis
	Chlamydiales	Chlamydiaceae	GCA_000470805.1	Chlamydophila pecorum
	Chlamydiales	Chlamydiaceae	GCA_902705475.1	Chlamydia sp. 17-3921_L77
	Chlamydiales	Chlamydiaceae	GCA_001653975.1	Chlamydia sp. 2742-308
	Chlamydiales	Chlamydiaceae	GCA_900239945.1	Chlamydia sp. H15-1957-10C
	Chlamydiales	Chlamydiaceae	GCA_000516655.1	Chlamydophila pneumoniae
	Chlamydiales	Chlamydiaceae	GCA_002817655.1	Chlamydophila corallus
	Chlamydiales	Chlamydiaceae	GCA_000417695.2	Chlamydophila ibidis
	Chlamydiales	Chlamydiaceae	GCA_000471025.2	Chlamydia gallinacea
	Chlamydiales	Chlamydiaceae	GCA_000417735.2	Chlamydophila avium
	Chlamydiales	Chlamydiaceae	GCA_000009945.1	Chlamydia felis
	Chlamydiales	Chlamydiaceae	GCA_000007605.1	Chlamydophila caviae GPIC
	Chlamydiales	Chlamydiaceae	GCA_900239975.1	Chlamydia sp. S15-834C
	Chlamydiales	Chlamydiaceae	GCA_900634605.1	Chlamydia buteonis
	Chlamydiales	Chlamydiaceae	GCA_000298515.2	Chlamydophila psittaci
	Chlamydiales	Chlamydiaceae	GCA_000952935.1	Chlamydophila abortus
	Anoxychlamydiales	Anoxychlamydiaceae	GCA_011064725.1	Chlamydiae bacterium K940_chlam_8
	Anoxychlamydiales	Anoxychlamydiaceae	GCA_001303765.1	Chlamydiae bacterium SM23_39
					lanthipeptide-class-i	BGC0000542.1	RiPP	paenicidin B
	Anoxychlamydiales	Anoxychlamydiaceae	GCA_011065125.1	Candidatus Anoxychlamydiales bacterium K1060_chlam_5
	Anoxychlamydiales	Anoxychlamydiaceae	GCA_011065265.1	Candidatus Anoxychlamydiales bacterium K1000_chlam_1
	Anoxychlamydiales	Anoxychlamydiaceae	GCA_011064865.1	Candidatus Anoxychlamydiales bacterium KR126_chlam_6
	Anoxychlamydiales	Anoxychlamydiaceae	GCA_011065175.1	Candidatus Anoxychlamydiales bacterium K1060_chlam_1
	Anoxychlamydiales	Anoxychlamydiaceae	GCA_011064875.1	Candidatus Anoxychlamydiales bacterium KR126_chlam_4
	Anoxychlamydiales	Anoxychlamydiaceae	GCA_011065045.1	Candidatus Anoxychlamydiales bacterium K940_chlam_5
					NRPS-like	BGC0001135.1	NRP	bicornutin A1, bicornutin A2
	Anoxychlamydiales	Anoxychlamydiaceae	GCA_011064905.1	Candidatus Anoxychlamydiales bacterium KR126_chlam_5
					NRPS-like	BGC0001168.1	NRP	livipeptin
	Anoxychlamydiales	unclassfied	3300009703-49	Chlamydiae bacterium 3300009703-49
	Anoxychlamydiales	CC-III	GCA_015661075.1	Parachlamydiales bacterium B4_bin.14
	Anoxychlamydiales	CC-III	3300012931-71	Chlamydiae bacterium 3300012931-71
					NRPS/prodigiosin	BGC0001250.1	NRP	epichloenin A
					NRPS	BGC0001479.1	NRP	anabaenopeptin NZ857, nostamide A
	Anoxychlamydiales	CC-III	GCA_903848255.1	Chlamydiae bacterium AlinenSedimentsD2_bin-1100
					NRPS-like	BGC0001900.1	NRP	fragin
					NRPS-like	BGC0001168.1	NRP	livipeptin
	Anoxychlamydiales	CC-III	GCA_003151315.1	Parachlamydiales bacterium palsa_1448
					RiPP-like	BGC0002027.1	RiPP	TglA-thiaGlu
					T3PKS	BGC0001938.1	Polyketide	entotheonella
	Anoxychlamydiales	CC-III	1021942-14	Chlamydiae bacterium 1021942-14
					T3PKS	BGC0001938.1	Polyketide	hierridin B, hierridin C (entotheonella 2nd hit)
					NRPS-like	BGC0001873.1	NRP	pyrrolizixenamide A (anabaenopeptin NZ857, nostamide A 2nd)
	Anoxychlamydiales	CC-III	GCA_903864395.1	Chlamydiae bacterium Kiruna_bin-13304
					NRPS	BGC0000427.1	NRP	shinorine, 4-deoxygadusol, mycosporine glycine
					NRPS-like	BGC0001250.1	NRP	epichloenin A
					T3PKS	BGC0001938.1	Polyketide	entotheonella
	Anoxychlamydiales	CC-III	GCA_903909295.1	Chlamydiae bacterium Umea1_bin-1462
					T3PKS	BGC0001938.1	Polyketide	entotheonella
					NRPS-like	BGC0001873.1	NRP	pyrrolizixenamide A (anabaenopeptin NZ857, nostamide A 2nd)
					NRPS-like	BGC0001164.1	Polyketide	1-heptadecene
	Anoxychlamydiales	CC-III	3300006177-14	Chlamydiae bacterium 3300006177-14
					T3PKS	BGC0000282.1	Polyketide	alkylresorcinol
					NRPS-like	BGC0000427.1	NRP	shinorine, 4-deoxygadusol, mycosporine glycine
	Anoxychlamydiales	CC-III	GCA_002773795.1	Chlamydiae bacterium CG10_big_fil_rev_8_21_14_0_10_42_34
					T3PKS	BGC0001938.1	Polyketide	hierridin B, hierridin C
	Anoxychlamydiales	CC-III	GCA_001796255.1	Chlamydiae bacterium RIFCSPLOWO2_02_FULL_45_22
					T3PKS	BGC0001938.1	Polyketide	hierridin B, hierridin C
	Simkaniales	Rhabdochlamydiaceae	GCA_011064965.1	Chlamydiae bacterium KR126_chlam_1
					T3PKS	BGC0001938.1	Polyketide	hierridin B, hierridin C (entotheonella 2nd hit)
	Simkaniales	Rhabdochlamydiaceae	1096102-30	Chlamydiae bacterium 1096102-30
					T3PKS	BGC0001938.1	Polyketide	hierridin B, hierridin C (entotheonella 2nd hit)
					RiPP-like,thioamitides	BGC0001849.1	RiPP	thiovarsolin A, thiovarsolin B, thiovarsolin C, thiovarsolin D
	Simkaniales	Rhabdochlamydiaceae	GCA_011064755.1	Chlamydiae bacterium K940_chlam_6
					T3PKS	BGC0001938.1	Polyketide	entotheonella
	Simkaniales	Rhabdochlamydiaceae	GCA_003228815.1	Chlamydiae bacterium SZUA-160
	Simkaniales	Rhabdochlamydiaceae	GCA_011064915.1	Chlamydiae bacterium KR126_chlam_3
	Simkaniales	Rhabdochlamydiaceae	GCA_003530315.1	Parachlamydiales bacterium UBA10024
					RiPP-like	BGC0000598.1	RiPP	polytheonamide A, polytheonamide B
	Simkaniales	Rhabdochlamydiaceae	GCA_001796275.1	Chlamydiae bacterium RIFCSPLOWO2_02_FULL_49_12
					RiPP-like	BGC0000598.1	RiPP	polytheonamide A, polytheonamide B
	Simkaniales	Rhabdochlamydiaceae	3300009709-46	Chlamydiae bacterium 3300009709-46
	Simkaniales	Rhabdochlamydiaceae	1064120-29	Chlamydiae bacterium 1064120-29
					T3PKS	BGC0001938.1	Polyketide	entotheonella
	Simkaniales	Rhabdochlamydiaceae	GCA_013286595.1	Chlamydiae bacterium BWOrgHeat_Nextera88_MAG2
					T3PKS	BGC0001938.1	Polyketide	entotheonella
	Simkaniales	Rhabdochlamydiaceae	3300005529-103	Chlamydiae bacterium 3300005529-103
					T3PKS	BGC0001938.1	Polyketide	hierridin B, hierridin C (entotheonella 2nd hit)
					NRPS-like	BGC0000357.1	NRP (Cyclic depsipeptide)	cyclo-(D-Phe-L-Phe-D-Val-L-Val) biosynthetic gene cluster
	Simkaniales	Rhabdochlamydiaceae	GCA_901000775.1	Candidatus Rhabdochlamydia helveticae
					lanthipeptide-class-i	BGC0001289.1	RiPP	penisin
					T3PKS,linaridin	BGC0001938.1	Polyketide	hierridin B, hierridin C (entotheonella 2nd hit)
	Simkaniales	Rhabdochlamydiaceae	RHABDOW815	Rhabdochlamydia oedothorax
					T3PKS	BGC0001938.1	Polyketide	hierridin B, hierridin C (entotheonella 2nd hit)
	Simkaniales	Rhabdochlamydiaceae	GCA_015356815.1	Candidatus Rhabdochlamydia porcellionis
					T3PKS	BGC0001077.1	Terpene, Polyketide	alkyl-O-dihydrogeranyl-methoxyhydroquinones
	Simkaniales	Rhabdochlamydiaceae	1021942-13	Chlamydiae bacterium 1021942-13
					LAP,RiPP-like	BGC0001174.1	RiPP	corynazolicin
					T3PKS	BGC0001938.1	Polyketide	hierridin B, hierridin C (entotheonella 2nd hit)
					RiPP-like	BGC0002027.1	RiPP	TglA-thiaGlu
	Simkaniales	Rhabdochlamydiaceae	GCA_009885755.1	Parachlamydiales bacterium Bin_65_10
					T3PKS	BGC0001938.1	Polyketide	hierridin B, hierridin C
	Simkaniales	Rhabdochlamydiaceae	GCA_001464115.1	Chlamydiae bacterium Ga0074140
					RiPP-like,lanthipeptide-class-ii,thioamitides,thiopeptide	BGC0001696.1	RiPP	neothioviridamide
					T3PKS	BGC0001938.1	Polyketide	hierridin B, hierridin C
	Simkaniales	Rhabdochlamydiaceae	1159587-4_forest	Chlamydiae bacterium 1159587-4
					T3PKS	BGC0001938.1	Polyketide	hierridin B, hierridin C (entotheonella 2nd hit)
	Simkaniales	Rhabdochlamydiaceae	1095360-24	Chlamydiae bacterium 1095360-24
					T3PKS	BGC0001938.1	Polyketide	hierridin B, hierridin C
	Simkaniales	Rhabdochlamydiaceae	GCA_003153295.1	Parachlamydiales bacterium palsa_1444
					NRPS-like	BGC0001341.1	NRP	valinomycin
					lassopeptide	BGC0000571.1	RiPP	burhizin
					T3PKS	BGC0001938.1	Polyketide	hierridin B, hierridin C
	Simkaniales	Simkaniaceae	3300006056-139	Chlamydiae bacterium 3300006056-139
					terpene	BGC0001839.1	Terpene	squalestatin S1
	Simkaniales	Simkaniaceae	Sample_RJ-1982-Sponge4_bin_102	Chlamydiae bacterium O_S4.2_102
	Simkaniales	Simkaniaceae	GCA_001794905.1	Chlamydiae bacterium RIFCSPHIGHO2_12_FULL_49_11
	Simkaniales	Simkaniaceae	3300013126-109	Chlamydiae bacterium 3300013126-109
	Simkaniales	Simkaniaceae	Sample_RJ-1982-Sponge4_bin_20	Chlamydiae bacterium O_S4.2_20
	Simkaniales	Simkaniaceae	Sample_RJ-1982-Sponge4_bin_27	Chlamydiae bacterium O_S4.2_27
	Simkaniales	Simkaniaceae	Sample_RL-2036-SP1_bin_9	Chlamydiae bacterium P_S1_9
	Simkaniales	Simkaniaceae	Sample_RL-2036-SP4_bin_5	Chlamydiae bacterium O_S4.1_5
	Simkaniales	Simkaniaceae	Sample_RJ-1982-Sponge4_bin_37	Chlamydiae bacterium O_S4.2_37
	Simkaniales	Simkaniaceae	3300013132-109	Chlamydiae bacterium 3300013132-109
	Simkaniales	Simkaniaceae	3300013133-59	Chlamydiae bacterium 3300013133-59
	Simkaniales	Simkaniaceae	1063924-70	Chlamydiae bacterium 1063924-70
					T3PKS	BGC0001938.1	Polyketide	entotheonella
	Simkaniales	Simkaniaceae	Sample_RL-2036-SP4_bin_1	Chlamydiae bacterium O_S4.1_1
	Simkaniales	Simkaniaceae	Sample_RJ-1982-Sponge4_bin_107	Chlamydiae bacterium O_S4.2_107
	Simkaniales	Simkaniaceae	Sample_RL-2036-SP1_bin_54	Chlamydiae bacterium P_S1_54
	Simkaniales	Simkaniaceae	1045240-7	Chlamydiae bacterium 1045240-7
	Simkaniales	Simkaniaceae	GCA_000237205.1	Simkania negevensis
					NRPS-like	BGC0002002.1	NRP	1,6-phenazinedimethanol, fontizine A
					RiPP-like,thioamitides	BGC0001849.1	RiPP	thiovarsolin A, thiovarsolin B, thiovarsolin C, thiovarsolin D
	Simkaniales	Simkaniaceae	GCA_011065165.1	Chlamydiae bacterium K1060_chlam_2
					NRPS-like	BGC0001135.1	NRP	bicornutin A1, bicornutin A2
					T3PKS	BGC0001938.1	Polyketide	hierridin B, hierridin C
	Simkaniales	Simkaniaceae	1049244-12	Chlamydiae bacterium 1049244-12
					NRPS-like	BGC0001166.1	NRP	HC-toxin
	Simkaniales	Simkaniaceae	1045192-5	Chlamydiae bacterium 1045192-5
	Simkaniales	Simkaniaceae	3300004085-10	Chlamydiae bacterium 3300004085-10
	Simkaniales	Simkaniaceae	GCA_015356785.1	Candidatus Neptunochlamydia vexilliferae
					NRPS-like	BGC0000871.1	Other(nucleoside)	VEPE, AEPE, TG-1
					LAP	BGC0001174.1	RiPP	corynazolicin
					NRPS	BGC0001825.1	NRP	xenematide
	Simkaniales	Simkaniaceae	XENOCL	Sygnamydia xenoturbellae
	Simkaniales	Simkaniaceae	3300006056-100	Chlamydiae bacterium 3300006056-100
	Simkaniales	Simkaniaceae	SYNMED	Syngnamydia medusae
					NRPS-like	BGC0001168.1	NRP	livipeptin
					NRPS	BGC0001261.1	NRP	AM-toxin
