## Supplementary material for "Genomic diversity and biosynthetic capabilities of sponge-associated chlamydiae": Data S11

### Sheet: IMNGS_95_prevalence
		Number of Samples identified in								Percentage of Samples identified in
		MCF-D	Sororchlamydiaceae				Simkaniaceae			MCF-D	Sororchlamydiaceae				Simkaniaceae
Sample Environmental Origin	Sample Number	Chlamydiae bacterium O_S4.2_bin_7	Chlamydiae bacterium P_S1_bin_42	Chlamydiae bacterium P_S1_bin_14	Chlamydiae bacterium O_S4.2_bin_45	Chlamydiae bacterium O_S4.1_bin_17	Chlamydiae bacterium O_S4.1_bin_1	Chlamydiae bacterium O_S4.2_bin_107	Chlamydiae bacterium P_S1_bin_54	Chlamydiae bacterium O_S4.2_bin_7	Chlamydiae bacterium P_S1_bin_42	Chlamydiae bacterium P_S1_bin_14	Chlamydiae bacterium O_S4.2_bin_45	Chlamydiae bacterium O_S4.1_bin_17	Chlamydiae bacterium O_S4.1_bin_1	Chlamydiae bacterium O_S4.2_bin_107	Chlamydiae bacterium P_S1_bin_54
soil metagenome	67790	15	34	18	60	0	0	3	0	0.0221272	0.0501549	0.0265526	0.0885086	0	0	0.00442543	0
gut metagenome	42163	12	3	0	1	0	0	0	0	0.028461	0.00711524	0	0.00237175	0	0	0	0
marine metagenome	37438	247	7	1	53	0	0	5	0	0.659757	0.0186976	0.00267108	0.141567	0	0	0.0133554	0
metagenome	18630	60	0	1	7	0	0	2	0	0.322061	0	0.00536769	0.0375738	0	0	0.0107354	0
freshwater metagenome	14593	39	9	8	9	0	0	0	0	0.267251	0.0616734	0.0548208	0.0616734	0	0	0	0
rhizosphere metagenome	14155	0	9	1	1	0	0	0	0	0	0.0635818	0.00706464	0.00706464	0	0	0	0
plant metagenome	12101	1	0	16	6	0	0	0	0	0.00826378	0	0.13222	0.0495827	0	0	0	0
aquatic metagenome	10493	201	3	2	55	0	0	12	0	1.91556	0.0285905	0.0190603	0.524159	0	0	0.114362	0
sediment metagenome	4605	33	3	1	10	0	0	0	0	0.716612	0.0651466	0.0217155	0.217155	0	0	0	0
endophyte metagenome	4445	0	0	1	3	0	0	0	0	0	0	0.0224972	0.0674916	0	0	0	0
uncultured bacterium	4127	2	0	0	0	0	0	3	0	0.0484614	0	0	0	0	0	0.072692	0
marine sediment metagenome	3244	49	2	2	21	0	0	2	0	1.51048	0.0616523	0.0616523	0.647349	0	0	0.0616523	0
seawater metagenome	3225	59	3	0	15	0	0	2	0	1.82946	0.0930233	0	0.465116	0	0	0.0620155	0
biofilm metagenome	2953	4	1	0	0	0	0	0	0	0.135455	0.0338639	0	0	0	0	0	0
activated sludge metagenome	2846	2	1	0	4	0	0	0	0	0.0702741	0.035137	0	0.140548	0	0	0	0
coral metagenome	2795	79	1	9	50	0	0	2	0	2.82648	0.0357782	0.322004	1.78891	0	0	0.0715564	0
wastewater metagenome	2738	1	1	0	0	0	0	0	0	0.036523	0.036523	0	0	0	0	0	0
bioreactor metagenome	2376	2	3	0	1	0	0	0	0	0.0841751	0.126263	0	0.0420875	0	0	0	0
sludge metagenome	1924	5	0	0	0	0	0	0	0	0.259875	0	0	0	0	0	0	0
uncultured prokaryote	1604	9	0	0	0	0	0	0	0	0.561097	0	0	0	0	0	0	0
insect metagenome	1544	0	1	0	1	0	0	0	0	0	0.0647668	0	0.0647668	0	0	0	0
freshwater sediment metagenome	1494	0	0	0	2	0	0	0	0	0	0	0	0.133869	0	0	0	0
anaerobic digester metagenome	1379	1	0	0	0	0	0	6	0	0.0725163	0	0	0	0	0	0.435098	0
pig metagenome	1162	0	1	0	0	0	0	0	0	0	0.0860585	0	0	0	0	0	0
fish gut metagenome	1000	52	0	0	0	0	0	0	0	5.2	0	0	0	0	0	0	0
unidentified	877	0	0	0	2	0	0	0	0	0	0	0	0.22805	0	0	0	0
groundwater metagenome	745	4	0	0	0	0	0	0	0	0.536913	0	0	0	0	0	0	0
fish metagenome	706	25	0	0	0	0	0	0	0	3.54108	0	0	0	0	0	0	0
sponge metagenome	653	48	1	1	4	0	0	4	0	7.35069	0.153139	0.153139	0.612557	0	0	0.612557	0
lake water metagenome	621	1	0	0	0	0	0	0	0	0.161031	0	0	0	0	0	0	0
estuary metagenome	413	29	0	0	0	0	0	4	0	7.02179	0	0	0	0	0	0.968523	0
oyster metagenome	319	2	0	0	0	0	0	0	0	0.626959	0	0	0	0	0	0	0
Peromyscus leucopus	244	0	0	1	0	0	0	0	0	0	0	0.409836	0	0	0	0	0
symbiont metagenome	199	1	9	0	9	0	0	9	0	0.502513	4.52261	0	4.52261	0	0	4.52261	0
beach sand metagenome	180	2	0	0	0	0	0	0	0	1.11111	0	0	0	0	0	0	0
rock metagenome	169	4	0	0	0	0	0	0	0	2.36686	0	0	0	0	0	0	0
pond metagenome	169	0	0	0	1	0	0	0	0	0	0	0	0.591716	0	0	0	0
coral reef metagenome	161	12	0	0	0	0	0	1	0	7.45342	0	0	0	0	0	0.621118	0
sea squirt metagenome	157	2	5	0	1	0	0	0	0	1.27389	3.18471	0	0.636943	0	0	0	0
mollusc metagenome	157	0	1	0	3	0	0	0	0	0	0.636943	0	1.91083	0	0	0	0
enrichment culture	111	1	0	0	0	0	0	0	0	0.900901	0	0	0	0	0	0	0
biocathode metagenome	95	0	1	0	1	0	0	0	0	0	1.05263	0	1.05263	0	0	0	0
wetland metagenome	80	0	0	0	2	0	0	1	0	0	0	0	2.5	0	0	1.25	0
Oreochromis niloticus	56	0	0	0	1	0	0	0	0	0	0	0	1.78571	0	0	0	0
invertebrate metagenome	43	2	0	0	0	0	0	0	0	4.65116	0	0	0	0	0	0	0
Fungia	41	6	0	0	0	0	0	0	0	14.6341	0	0	0	0	0	0	0
Aedes albopictus	41	0	0	1	0	0	0	0	0	0	0	2.43902	0	0	0	0	0
echinoderm metagenome	36	1	0	0	0	0	0	0	0	2.77778	0	0	0	0	0	0	0
Cancer borealis	31	0	0	0	0	0	0	1	0	0	0	0	0	0	0	3.22581	0
Ascomycota	24	0	1	0	0	0	0	0	0	0	4.16667	0	0	0	0	0	0
salt marsh metagenome	22	2	0	0	0	0	0	0	0	9.09091	0	0	0	0	0	0	0
Acropora muricata	19	1	0	0	0	0	0	0	0	5.26316	0	0	0	0	0	0	0
164851	8	0	0	2	3	0	0	0	0	0	0	25	37.5	0	0	0	0
Deltaproteobacteria	3	0	0	0	0	0	0	1	0	0	0	0	0	0	0	33.3333	0
Rotavirus A	3	0	1	0	0	0	0	0	0	0	33.3333	0	0	0	0	0	0
Capasa incensata	1	1	0	0	0	0	0	0	0	100	0	0	0	0	0	0	0
uncultured protist	1	1	0	0	0	0	0	0	0	100	0	0	0	0	0	0	0
Anaerobranca	1	0	1	0	0	0	0	0	0	0	100	0	0	0	0	0	0

### Sheet: IMNGS_95_abundance_0.001
	Relative abundance in Sample (proportion)
	MCF-D	Sororchlamydiaceae				Simkaniaceae
SRA Sample ID	Chlamydiae bacterium O_S4.2_bin_7	Chlamydiae bacterium P_S1_bin_42	Chlamydiae bacterium P_S1_bin_14	Chlamydiae bacterium O_S4.2_bin_45	Chlamydiae bacterium O_S4.1_bin_17	Chlamydiae bacterium O_S4.1_bin_1	Chlamydiae bacterium O_S4.2_bin_107	Chlamydiae bacterium P_S1_bin_54	SRA Study Design	Publication
ERR174009	0	0.00235147	0	0.0158332	0	0	0.0373099	0	Differences and similarities of sponge-associated microbiota of sympatric sponges	Naim et al., 2014
SRR1818161	0.0293277	0	0	0	0	0	0	0	Year-long incubation of microbiomes from the Great Barrier Reef lagoon using the diuron herbicide	Angly et al., 2016
ERR174011	0	0.00274725	0	0.0115862	0	0	0.0290253	0	Differences and similarities of sponge-associated microbiota of sympatric sponges	Naim et al., 2014
ERR174010	0	0.00155569	0	0.0108899	0	0	0.0262912	0	Differences and similarities of sponge-associated microbiota of sympatric sponges	Naim et al., 2014
ERR174007	0	0.00449102	0	0.0187957	0	0	0.0237858	0	Differences and similarities of sponge-associated microbiota of sympatric sponges	Naim et al., 2014
ERR174006	0	0.00354191	0	0.0167651	0	0	0.0217237	0	Differences and similarities of sponge-associated microbiota of sympatric sponges	Naim et al., 2014
ERR174008	0.0014301	0.00536289	0	0.0171612	0	0	0.0096532	0	Differences and similarities of sponge-associated microbiota of sympatric sponges	Naim et al., 2014
SRR8444348	0.0168268	0	0	0	0	0	0	0	Recirculating Aquaculture System with Juvenile european seabass	?
SRR1818141	0.0163867	0	0	0.00131225	0	0	0	0	Year-long incubation of microbiomes from the Great Barrier Reef lagoon using the diuron herbicide	Angly et al., 2016
SRR8444346	0.0155474	0	0	0	0	0	0	0	Recirculating Aquaculture System with Juvenile european seabass	?
SRR8444347	0.0149406	0	0	0	0	0	0	0	Recirculating Aquaculture System with Juvenile european seabass	?
SRR8444345	0.0146403	0	0	0	0	0	0	0	Recirculating Aquaculture System with Juvenile european seabass	?
SRR1818147	0	0	0	0.0104097	0	0	0	0	Year-long incubation of microbiomes from the Great Barrier Reef lagoon using the diuron herbicide	Angly et al., 2016
SRR1818139	0.00991039	0	0	0	0	0	0	0	Year-long incubation of microbiomes from the Great Barrier Reef lagoon using the diuron herbicide	Angly et al., 2016
SRR1818180	0	0	0	0.00793507	0	0	0	0	Year-long incubation of microbiomes from the Great Barrier Reef lagoon using the diuron herbicide	Angly et al., 2016
ERR174005	0	0	0	0.00563545	0	0	0.00272056	0
ERR174004	0	0	0	0.00504696	0	0	0.00350484	0
SRR2577580	0.00487074	0	0	0	0	0	0	0
SRR8444352	0.00480659	0	0	0	0	0	0	0
SRR2976124	0.00418519	0	0	0	0	0	0	0
SRR584303	0.00388108	0	0	0	0	0	0	0
SRR2976126	0.00378651	0	0	0	0	0	0	0
SRR584302	0.00372992	0	0	0	0	0	0	0
SRR2041123	0.00364707	0	0	0	0	0	0	0
SRR8444351	0.00358862	0	0	0	0	0	0	0
SRR2976111	0.00358621	0	0	0	0	0	0	0
SRR2976110	0.00345861	0	0	0	0	0	0	0
ERR174003	0	0	0	0.00342217	0	0	0.00321477	0
SRR584321	0.00333511	0	0	0	0	0	0	0
SRR2041124	0.00318134	0	0	0	0	0	0	0
SRR2087930	0.00314465	0	0	0	0	0	0	0
SRR1772505	0.0031348	0	0	0	0	0	0	0
SRR2041122	0.00303094	0	0	0	0	0	0	0
SRR2976109	0.00298507	0	0	0	0	0	0	0
SRR584310	0.00297076	0	0	0	0	0	0	0
SRR8444350	0.0029205	0	0	0	0	0	0	0
SRR584293	0.00258114	0	0	0	0	0	0	0
SRR8444353	0.00258107	0	0	0	0	0	0	0
SRR2041127	0.00254729	0	0	0	0	0	0	0
SRR1818164	0.00245585	0	0	0	0	0	0	0
SRR2041129	0.00239391	0	0	0	0	0	0	0
SRR8661879	0	0	0	0.00238632	0	0	0	0
SRR8444349	0.00236829	0	0	0	0	0	0	0
SRR8444354	0.00232111	0	0	0	0	0	0	0
SRR8444355	0.00230181	0	0	0	0	0	0	0
SRR2041116	0.00229373	0	0	0	0	0	0	0
SRR2976125	0.00226941	0	0	0	0	0	0	0
SRR2976115	0.00225434	0	0	0	0	0	0	0
SRR2976121	0.00218427	0	0	0	0	0	0	0
SRR2976103	0.00208333	0	0	0	0	0	0	0
SRR2041118	0.00202825	0	0	0	0	0	0	0
SRR1818144	0	0	0	0.00196836	0	0	0	0
SRR8661872	0	0	0	0.00194697	0	0	0	0
SRR8444356	0.00182807	0	0	0	0	0	0	0
SRR2041131	0.00176337	0	0	0	0	0	0	0
SRR2976112	0.00172032	0	0	0	0	0	0	0
SRR2976122	0.00170422	0	0	0	0	0	0	0
SRR2041185	0.00160732	0	0	0	0	0	0	0
SRR2041602	0.00156095	0	0	0	0	0	0	0
SRR2976105	0.00155081	0	0	0	0	0	0	0
SRR2976114	0.00151286	0	0	0	0	0	0	0
SRR584304	0.00150978	0	0	0	0	0	0	0
SRR2041099	0.00148786	0	0	0	0	0	0	0
SRR2972730	0.0014837	0	0	0	0	0	0	0
SRR8661873	0.00145296	0	0	0	0	0	0	0
SRR584295	0.00144665	0	0	0	0	0	0	0
SRR2976119	0.0014437	0	0	0	0	0	0	0
SRR2041186	0.00133981	0	0	0	0	0	0	0
SRR8661881	0	0	0	0.00131406	0	0	0	0
SRR2976120	0.0013035	0	0	0	0	0	0	0
SRR1772496	0.00129032	0	0	0	0	0	0	0
SRR2976095	0.00128535	0	0	0	0	0	0	0
SRR2976117	0.00125786	0	0	0	0	0	0	0
SRR1620886	0.00125127	0	0	0	0	0	0	0
SRR2041115	0.00125123	0	0	0	0	0	0	0
SRR584314	0.00123938	0	0	0	0	0	0	0
SRR8661922	0.0012131	0	0	0	0	0	0	0
SRR8243233	0.00119496	0	0	0	0	0	0	0
SRR2041204	0.00119474	0	0	0	0	0	0	0
SRR2976108	0.00117751	0	0	0	0	0	0	0
SRR8661849	0	0	0.00117349	0	0	0	0	0
SRR8243340	0.00115022	0	0	0	0	0	0	0
SRR8661847	0	0	0	0.00114974	0	0	0	0
SRR2041098	0.00114054	0	0	0	0	0	0	0
SRR8661851	0	0	0	0.00113213	0	0	0	0
SRR2041161	0.00111146	0	0	0	0	0	0	0
SRR2041159	0.00109709	0	0	0	0	0	0	0
SRR2041605	0.00105174	0	0	0	0	0	0	0
SRR2041632	0.00104603	0	0	0	0	0	0	0
SRR2041110	0.00101317	0	0	0	0	0	0	0
